# Integrative Multi-Omics Analysis Reveals Stress-Specific Molecular Architectures in Soybean under Drought and Rust Infection

**DOI:** 10.1101/2025.07.07.663534

**Authors:** Gustavo Husein, Fernanda R. Castro-Moretti, Melina Prado, Lilian Amorim, Paulo Mazzafera, Javier Canales, Claudia B. Monteiro-Vitorello

## Abstract

Asian soybean rust (ASR), caused by *Phakopsora pachyrhizi*, represents a major constraint to soybean cultivation, with yield losses approaching 90% in the absence of effective control strategies. When coupled with the increasing incidence of drought driven by climate change, the co-occurrence of these biotic and abiotic pressures imposes a complex challenge for crop resilience. In this study, we explored the molecular responses of soybean (*Glycine max*) to concurrent water limitation and ASR infection through an integrative analysis of transcriptomic and metabolomic datasets. To capture both linear and conditional relationships among molecular features, we employed Weighted Gene Co-expression Network Analysis (WGCNA) alongside Copula Graphical Models (CGMs). WGCNA identified 17 gene co-expression modules exhibiting significant correlations with 27 annotated metabolites. Among these, abscisic acid showed consistent associations with drought-responsive modules enriched in central metabolic pathways and transcription factors such as Dof and bHLH. In contrast, modules linked to fungal infection were correlated with dipeptides and D-galacturonic acid, implicating early defense signaling and cell wall remodeling. The CGM framework further revealed sparse, condition-specific networks of differentially expressed genes and metabolites directly associated with each stressor, including genes encoding a dirigent-like protein, pentatricopeptide repeat proteins, and a nucleoredoxin, as well as metabolites such as inosine, Epi-dihydrophaseic acid and 2-oxoadipic acid. Notably, no gene or metabolite was found to be directly responsive to both stresses, underscoring the modular and stress-specific architecture of soybean defense. Together, these results highlight a hierarchical regulatory structure and demonstrate the value of combining correlation-based and dependency-driven models to identify candidate targets for multi-stress resilience breeding.
