## Supplementary Table 1 for "Integrative Multi-Omics Analysis Reveals Stress-Specific Molecular Architectures in Soybean under Drought and Rust Infection"

### Sheet: RGA_per_module
Gene	Module	RGA.encoding.family	RGA.Subgroup
Glyma.01g004800	15	TM-LRR	RLK
Glyma.01g007400	14	TM-LRR	RLK
Glyma.01g007500	19	TM-LRR	RLK
Glyma.01g010300	1	Other	TM-CC
Glyma.01g010500	17	NBS-LRR	Other
Glyma.01g010700	4	NBS-LRR	CNL
Glyma.01g025600	24	Other	Other
Glyma.01g028700	2	TM-LRR	RLK
Glyma.01g029000	10	Other	TM-CC
Glyma.01g032400	1	NBS-LRR	CNL
Glyma.01g032900	1	NBS-LRR	TNL
Glyma.01g033000	2	Other	Other
Glyma.01g033200	1	NBS-LRR	TNL
Glyma.01g034300	14	Other	TM-CC
Glyma.01g035800	7	Other	Other
Glyma.01g036200	10	Other	Other
Glyma.01g039000	1	NBS-LRR	TNL
Glyma.01g047700	17	Other	TM-CC
Glyma.01g052800	1	Other	TM-CC
Glyma.01g056300	8	Other	Other
Glyma.01g065800	8	NBS-LRR	CNL
Glyma.01g072000	9	TM-LRR	RLP
Glyma.01g083700	1	Other	TM-CC
Glyma.01g087700	20	TM-LRR	RLP
Glyma.01g092900	17	Other	TM-CC
Glyma.01g112200	11	NBS-LRR	TNL
Glyma.01g112300	7	NBS-LRR	TNL
Glyma.01g113200	1	Other	TM-CC
Glyma.01g117000	1	TM-LRR	RLP
Glyma.01g117200	25	TM-LRR	RLP
Glyma.01g118350	1	TM-LRR	RLK
Glyma.01g118900	1	TM-LRR	RLK
Glyma.01g120000	25	TM-LRR	RLP
Glyma.01g120100	25	Other	Other
Glyma.01g120300	25	Other	Other
Glyma.01g121400	4	Other	TM-CC
Glyma.01g122100	7	Other	TM-CC
Glyma.01g128200	1	TM-LRR	RLP
Glyma.01g133300	3	TM-LRR	RLK
Glyma.01g136000	4	Other	TM-CC
Glyma.01g152300	1	TM-LRR	RLK
Glyma.01g152500	3	Other	TM-CC
Glyma.01g157000	1	Other	Other
Glyma.01g169100	19	Other	TM-CC
Glyma.01g171000	7	NBS-LRR	Other
Glyma.01g175500	4	Other	TM-CC
Glyma.01g183300	17	NBS-LRR	CNL
Glyma.01g183400	2	NBS-LRR	CNL
Glyma.01g187800	4	Other	Other
Glyma.01g189600	1	Other	Other
Glyma.01g196000	11	TM-LRR	RLP
Glyma.01g197600	2	TM-LRR	RLK
Glyma.01g197800	1	TM-LRR	RLK
Glyma.01g208700	26	Other	TM-CC
Glyma.01g211900	11	TM-LRR	RLK
Glyma.01g213600	5	TM-LRR	RLK
Glyma.01g220900	3	Other	TIR
Glyma.01g222700	8	Other	TM-CC
Glyma.01g228500	1	Other	TM-CC
Glyma.01g242000	10	Other	TM-CC
Glyma.02g000400	3	TM-LRR	RLK
Glyma.02g008000	8	Other	TM-CC
Glyma.02g010700	17	Other	TM-CC
Glyma.02g013700	4	Other	TM-CC
Glyma.02g023800	14	Other	TIR
Glyma.02g023900	19	Other	TIR
Glyma.02g026200	1	NBS-LRR	Other
Glyma.02g029800	4	Other	Other
Glyma.02g030700	3	NBS-LRR	CNL
Glyma.02g031400	17	Other	TM-CC
Glyma.02g034100	11	Other	Other
Glyma.02g036200	10	Other	TM-CC
Glyma.02g036500	1	TM-LRR	RLK
Glyma.02g041800	28	Other	Other
Glyma.02g044800	11	Other	TM-CC
Glyma.02g057800	7	Other	Other
Glyma.02g059100	7	Other	TM-CC
Glyma.02g059700	7	TM-LRR	RLK
Glyma.02g061400	1	Other	TM-CC
Glyma.02g065300	19	Other	Other
Glyma.02g080900	1	Other	TM-CC
Glyma.02g089100	1	Other	TM-CC
Glyma.02g094800	7	Other	TM-CC
Glyma.02g097400	2	TM-LRR	RLK
Glyma.02g099800	24	TM-LRR	RLP
Glyma.02g107200	2	Other	TM-CC
Glyma.02g107500	17	Other	TM-CC
Glyma.02g111400	1	Other	TM-CC
Glyma.02g114800	9	Other	Other
Glyma.02g117100	3	Other	TM-CC
Glyma.02g127700	20	Other	Other
Glyma.02g127800	1	TM-LRR	RLK
Glyma.02g129500	11	Other	TM-CC
Glyma.02g137700	11	Other	TM-CC
Glyma.02g138500	5	Other	TM-CC
Glyma.02g139000	8	Other	TM-CC
Glyma.02g142300	5	Other	Other
Glyma.02g147200	11	Other	Other
Glyma.02g148900	4	Other	TM-CC
Glyma.02g150200	3	Other	TM-CC
Glyma.02g152800	1	Other	Other
Glyma.02g184300	3	NBS-LRR	Other
Glyma.02g195300	19	Other	TM-CC
Glyma.02g195600	1	Other	TM-CC
Glyma.02g197000	1	TM-LRR	RLK
Glyma.02g200700	1	Other	TM-CC
Glyma.02g205200	1	Other	Other
Glyma.02g205800	32	Other	TM-CC
Glyma.02g211800	8	Other	Other
Glyma.02g220500	1	Other	TM-CC
Glyma.02g232700	28	Other	Other
Glyma.02g242700	13	TM-LRR	RLK
Glyma.02g244400	2	TM-LRR	RLK
Glyma.02g245500	15	Other	TM-CC
Glyma.02g253200	1	Other	TM-CC
Glyma.02g254300	10	Other	Other
Glyma.02g269600	7	TM-LRR	RLK
Glyma.02g270700	25	TM-LRR	RLK
Glyma.02g271300	1	Other	TM-CC
Glyma.02g274800	8	Other	Other
Glyma.02g281100	6	TM-LRR	RLK
Glyma.02g281900	6	Other	TM-CC
Glyma.02g284200	19	NBS-LRR	TNL
Glyma.02g288600	16	TM-LRR	RLK
Glyma.02g290200	6	Other	TM-CC
Glyma.02g290300	6	Other	TIR
Glyma.02g290400	9	Other	Other
Glyma.02g291800	15	Other	Other
Glyma.02g294800	3	Other	Other
Glyma.02g299500	13	Other	TM-CC
Glyma.02g299700	1	Other	TM-CC
Glyma.02g302600	3	TM-LRR	RLK
Glyma.03g005800	5	Other	TM-CC
Glyma.03g014000	4	Other	TM-CC
Glyma.03g023700	1	TM-LRR	RLK
Glyma.03g026800	1	TM-LRR	RLK
Glyma.03g027200	1	TM-LRR	RLK
Glyma.03g032100	13	Other	TM-CC
Glyma.03g034500	7	NBS-LRR	Other
Glyma.03g034800	1	NBS-LRR	CNL
Glyma.03g034900	1	NBS-LRR	CNL
Glyma.03g037000	1	NBS-LRR	CNL
Glyma.03g037100	1	NBS-LRR	CNL
Glyma.03g037300	1	NBS-LRR	CNL
Glyma.03g038800	1	NBS-LRR	CNL
Glyma.03g039200	1	NBS-LRR	Other
Glyma.03g039300	1	NBS-LRR	CNL
Glyma.03g039500	1	NBS-LRR	Other
Glyma.03g042600	1	Other	Other
Glyma.03g043000	16	NBS-LRR	Other
Glyma.03g043080	16	NBS-LRR	CNL
Glyma.03g043500	16	NBS-LRR	CNL
Glyma.03g043600	8	NBS-LRR	CNL
Glyma.03g043650	28	NBS-LRR	CNL
Glyma.03g048200	1	NBS-LRR	CNL
Glyma.03g048600	1	Other	Other
Glyma.03g052400	19	TM-LRR	RLP
Glyma.03g052800	12	NBS-LRR	CNL
Glyma.03g053500	1	Other	Other
Glyma.03g054100	1	NBS-LRR	CNL
Glyma.03g058100	3	Other	TM-CC
Glyma.03g059200	15	Other	TM-CC
Glyma.03g075200	3	NBS-LRR	CNL
Glyma.03g075300	17	NBS-LRR	CNL
Glyma.03g077400	1	NBS-LRR	TNL
Glyma.03g087500	8	NBS-LRR	TNL
Glyma.03g087600	4	NBS-LRR	TNL
Glyma.03g088000	3	Other	TN
Glyma.03g088100	3	NBS-LRR	TNL
Glyma.03g089000	2	Other	TM-CC
Glyma.03g096600	1	TM-LRR	RLK
Glyma.03g099800	21	Other	TM-CC
Glyma.03g101000	5	Other	TM-CC
Glyma.03g107900	8	Other	TM-CC
Glyma.03g137200	8	NBS-LRR	Other
Glyma.03g141600	13	Other	Other
Glyma.03g148500	14	Other	Other
Glyma.03g155100	2	Other	Other
Glyma.03g157200	10	Other	TM-CC
Glyma.03g158900	1	Other	Other
Glyma.03g159400	23	Other	TM-CC
Glyma.03g160200	5	Other	TM-CC
Glyma.03g165800	16	TM-LRR	RLK
Glyma.03g166300	28	TM-LRR	RLK
Glyma.03g167800	2	Other	TM-CC
Glyma.03g168000	5	Other	TM-CC
Glyma.03g169900	13	Other	Other
Glyma.03g192900	15	Other	Other
Glyma.03g202000	13	TM-LRR	RLK
Glyma.03g209400	13	Other	Other
Glyma.03g234000	4	Other	Other
Glyma.03g235250	10	Other	TM-CC
Glyma.03g257000	1	Other	TM-CC
Glyma.03g262500	19	TM-LRR	RLK
Glyma.03g262700	2	TM-LRR	RLK
Glyma.04g014000	2	Other	TM-CC
Glyma.04g044000	17	Other	TM-CC
Glyma.04g046700	12	Other	TM-CC
Glyma.04g048400	5	Other	TM-CC
Glyma.04g055700	6	Other	Other
Glyma.04g056200	2	Other	Other
Glyma.04g057800	1	Other	TM-CC
Glyma.04g063800	1	Other	TM-CC
Glyma.04g066900	3	Other	Other
Glyma.04g067900	2	Other	TM-CC
Glyma.04g074400	19	Other	TM-CC
Glyma.04g075100	16	Other	TM-CC
Glyma.04g085200	12	TM-LRR	RLK
Glyma.04g086700	24	TM-LRR	RLK
Glyma.04g088700	2	TM-LRR	RLK
Glyma.04g088800	6	TM-LRR	RLK
Glyma.04g093500	2	Other	Other
Glyma.04g095900	11	Other	TM-CC
Glyma.04g100100	20	Other	Other
Glyma.04g101000	1	Other	Other
Glyma.04g110900	6	Other	TM-CC
Glyma.04g111000	10	Other	TM-CC
Glyma.04g113700	4	Other	TM-CC
Glyma.04g115700	8	TM-LRR	RLK
Glyma.04g120000	1	Other	Other
Glyma.04g123700	11	Other	TM-CC
Glyma.04g137800	16	NBS-LRR	CNL
Glyma.04g147000	3	Other	Other
Glyma.04g154300	1	Other	TM-CC
Glyma.04g159200	9	Other	TM-CC
Glyma.04g164100	16	Other	Other
Glyma.04g165400	7	TM-LRR	RLK
Glyma.04g188000	3	Other	Other
Glyma.04g190400	1	TM-LRR	RLK
Glyma.04g203200	3	Other	TM-CC
Glyma.04g204800	15	Other	TM-CC
Glyma.04g218300	8	TM-LRR	RLK
Glyma.04g219632	1	Other	TIR
Glyma.04g220200	1	Other	TM-CC
Glyma.04g220400	2	TM-LRR	RLK
Glyma.04g222800	13	TM-LRR	RLK
Glyma.04g230500	19	TM-LRR	RLK
Glyma.04g237400	28	Other	TM-CC
Glyma.04g239000	9	TM-LRR	RLK
Glyma.04g239700	3	TM-LRR	RLK
Glyma.04g240300	2	Other	TM-CC
Glyma.04g242700	13	Other	Other
Glyma.05g006800	2	Other	TM-CC
Glyma.05g011600	5	TM-LRR	RLK
Glyma.05g024700	21	Other	TM-CC
Glyma.05g030700	26	Other	TM-CC
Glyma.05g058400	11	Other	TM-CC
Glyma.05g058700	15	Other	TM-CC
Glyma.05g067700	8	Other	TM-CC
Glyma.05g073500	1	Other	Other
Glyma.05g082200	17	NBS-LRR	CNL
Glyma.05g082400	7	NBS-LRR	Other
Glyma.05g082500	7	NBS-LRR	Other
Glyma.05g085500	2	TM-LRR	RLK
Glyma.05g097100	17	Other	Other
Glyma.05g097400	6	TM-LRR	RLK
Glyma.05g110400	2	TM-LRR	RLK
Glyma.05g119500	11	TM-LRR	RLK
Glyma.05g119600	1	TM-LRR	RLK
Glyma.05g126400	1	TM-LRR	RLK
Glyma.05g128200	3	TM-LRR	RLK
Glyma.05g133700	11	TM-LRR	RLP
Glyma.05g144800	4	Other	Other
Glyma.05g145000	4	Other	TM-CC
Glyma.05g150800	4	TM-LRR	RLK
Glyma.05g159200	8	TM-LRR	RLK
Glyma.05g162800	2	TM-LRR	RLK
Glyma.05g165600	16	NBS-LRR	Other
Glyma.05g165800	26	Other	Other
Glyma.05g177500	3	TM-LRR	RLK
Glyma.05g189400	24	Other	Other
Glyma.05g196400	26	Other	Other
Glyma.05g198600	2	Other	TM-CC
Glyma.05g210300	3	Other	TM-CC
Glyma.05g212500	1	Other	TM-CC
Glyma.05g214300	28	TM-LRR	RLK
Glyma.05g216500	1	Other	Other
Glyma.05g227700	8	Other	Other
Glyma.05g228400	14	Other	TM-CC
Glyma.05g233300	1	Other	TM-CC
Glyma.05g235300	5	Other	TM-CC
Glyma.05g235800	1	Other	Other
Glyma.05g241500	5	Other	TM-CC
Glyma.05g247000	14	Other	Other
Glyma.05g247300	18	TM-LRR	RLK
Glyma.06g000800	24	Other	TM-CC
Glyma.06g043800	9	Other	TM-CC
Glyma.06g044200	7	Other	TM-CC
Glyma.06g049600	4	Other	TM-CC
Glyma.06g055800	10	Other	Other
Glyma.06g056400	2	Other	Other
Glyma.06g058500	1	Other	TM-CC
Glyma.06g065000	32	Other	TM-CC
Glyma.06g068400	3	TM-LRR	RLP
Glyma.06g069600	2	Other	TM-CC
Glyma.06g075600	14	Other	TM-CC
Glyma.06g076100	1	Other	TM-CC
Glyma.06g088400	7	TM-LRR	RLK
Glyma.06g090700	2	TM-LRR	RLK
Glyma.06g090800	6	TM-LRR	RLK
Glyma.06g091200	5	Other	TM-CC
Glyma.06g095400	3	Other	Other
Glyma.06g097500	6	Other	Other
Glyma.06g098300	4	Other	TM-CC
Glyma.06g098700	7	Other	TM-CC
Glyma.06g101800	20	Other	Other
Glyma.06g102700	2	Other	Other
Glyma.06g106100	8	Other	TM-CC
Glyma.06g119400	2	Other	TM-CC
Glyma.06g120600	10	Other	Other
Glyma.06g124200	13	TM-LRR	RLK
Glyma.06g124500	8	Other	TM-CC
Glyma.06g126600	7	Other	TM-CC
Glyma.06g133400	5	Other	TM-CC
Glyma.06g134500	9	Other	TM-CC
Glyma.06g140000	3	Other	TM-CC
Glyma.06g142500	1	TM-LRR	RLK
Glyma.06g145500	12	TM-LRR	RLK
Glyma.06g145700	1	Other	TM-CC
Glyma.06g146200	2	Other	TIR
Glyma.06g147600	8	TM-LRR	RLK
Glyma.06g160800	14	Other	TM-CC
Glyma.06g162300	4	Other	TM-CC
Glyma.06g166800	2	Other	TM-CC
Glyma.06g171700	2	TM-LRR	RLK
Glyma.06g175100	16	TM-LRR	RLK
Glyma.06g189900	2	Other	TM-CC
Glyma.06g194100	4	Other	TM-CC
Glyma.06g196300	2	Other	TM-CC
Glyma.06g197600	11	TM-LRR	RLK
Glyma.06g201600	17	Other	Other
Glyma.06g205900	9	Other	TM-CC
Glyma.06g225500	1	Other	TM-CC
Glyma.06g226700	11	TM-LRR	RLK
Glyma.06g256300	8	NBS-LRR	CNL
Glyma.06g259100	11	Other	Other
Glyma.06g259150	11	Other	TN
Glyma.06g259400	16	NBS-LRR	Other
Glyma.06g259800	17	NBS-LRR	TNL
Glyma.06g260100	16	NBS-LRR	TNL
Glyma.06g261400	1	NBS-LRR	TNL
Glyma.06g261500	1	NBS-LRR	TNL
Glyma.06g263900	1	NBS-LRR	TNL
Glyma.06g264100	11	Other	TIR
Glyma.06g264150	16	Other	Other
Glyma.06g264200	16	Other	Other
Glyma.06g265000	1	Other	TN
Glyma.06g265400	5	NBS-LRR	TNL
Glyma.06g265420	16	Other	Other
Glyma.06g267300	16	Other	Other
Glyma.06g267400	3	Other	Other
Glyma.06g268100	28	Other	Other
Glyma.06g268467	8	Other	TIR
Glyma.06g268533	1	Other	Other
Glyma.06g268600	28	Other	Other
Glyma.06g268700	8	NBS-LRR	TNL
Glyma.06g277000	3	Other	Other
Glyma.06g277600	23	Other	TM-CC
Glyma.06g285500	1	NBS-LRR	TNL
Glyma.06g295200	31	Other	TM-CC
Glyma.06g296800	4	TM-LRR	RLK
Glyma.06g296900	7	Other	TM-CC
Glyma.06g300800	1	TM-LRR	RLP
Glyma.06g305900	1	Other	TM-CC
Glyma.06g306000	1	Other	TM-CC
Glyma.06g307200	11	Other	TM-CC
Glyma.06g310000	6	NBS-LRR	CNL
Glyma.06g312300	1	Other	TM-CC
Glyma.06g318100	4	Other	Other
Glyma.06g319640	19	Other	Other
Glyma.06g319700	15	TM-LRR	RLP
Glyma.06g320600	8	TM-LRR	RLK
Glyma.06g323600	7	Other	TM-CC
Glyma.07g004400	15	Other	Other
Glyma.07g007800	1	Other	Other
Glyma.07g008900	24	Other	Other
Glyma.07g010200	5	Other	TM-CC
Glyma.07g011600	1	Other	TM-CC
Glyma.07g020200	16	Other	TM-CC
Glyma.07g025200	4	Other	TM-CC
Glyma.07g028300	4	Other	Other
Glyma.07g037000	8	NBS-LRR	TNL
Glyma.07g046800	2	TM-LRR	RLK
Glyma.07g047200	2	TM-LRR	RLK
Glyma.07g056400	3	Other	TM-CC
Glyma.07g060100	16	Other	Other
Glyma.07g062900	10	NBS-LRR	Other
Glyma.07g063100	1	Other	Other
Glyma.07g063300	10	NBS-LRR	Other
Glyma.07g065000	10	NBS-LRR	CNL
Glyma.07g065500	10	NBS-LRR	CNL
Glyma.07g065600	10	NBS-LRR	CNL
Glyma.07g067800	1	Other	Other
Glyma.07g067900	1	NBS-LRR	TNL
Glyma.07g073700	4	Other	TM-CC
Glyma.07g075700	7	Other	Other
Glyma.07g077700	10	NBS-LRR	CNL
Glyma.07g078100	3	NBS-LRR	CNL
Glyma.07g079600	19	TM-LRR	RLP
Glyma.07g088700	9	Other	TM-CC
Glyma.07g092600	3	Other	TM-CC
Glyma.07g121900	1	Other	TM-CC
Glyma.07g127100	11	TM-LRR	RLK
Glyma.07g143500	1	TM-LRR	RLP
Glyma.07g143900	1	TM-LRR	RLP
Glyma.07g143951	25	Other	Other
Glyma.07g144000	1	Other	Other
Glyma.07g144100	1	TM-LRR	RLP
Glyma.07g145800	2	Other	TM-CC
Glyma.07g146800	1	Other	TM-CC
Glyma.07g147800	1	TM-LRR	RLK
Glyma.07g149900	5	Other	TM-CC
Glyma.07g153200	17	TM-LRR	RLP
Glyma.07g153500	19	TM-LRR	RLP
Glyma.07g156000	20	TM-LRR	RLK
Glyma.07g167700	3	Other	TM-CC
Glyma.07g173100	1	TM-LRR	RLK
Glyma.07g182000	2	Other	TM-CC
Glyma.07g189800	20	Other	Other
Glyma.07g191600	5	Other	TM-CC
Glyma.07g199500	8	TM-LRR	RLP
Glyma.07g207700	11	Other	TM-CC
Glyma.07g211600	4	Other	TM-CC
Glyma.07g215900	30	TM-LRR	RLP
Glyma.07g218900	2	Other	TM-CC
Glyma.07g230100	1	Other	TM-CC
Glyma.07g252000	3	Other	TM-CC
Glyma.07g259000	5	Other	Other
Glyma.07g263300	2	Other	TM-CC
Glyma.07g269000	4	Other	TM-CC
Glyma.07g270700	21	TM-LRR	RLK
Glyma.07g270800	5	TM-LRR	RLK
Glyma.08g000800	1	Other	TM-CC
Glyma.08g004200	1	Other	Other
Glyma.08g013200	2	TM-LRR	RLK
Glyma.08g018900	1	Other	TM-CC
Glyma.08g020800	1	TM-LRR	RLK
Glyma.08g030700	1	Other	Other
Glyma.08g034500	16	Other	TM-CC
Glyma.08g034700	9	Other	Other
Glyma.08g035300	14	Other	TM-CC
Glyma.08g042700	5	Other	TM-CC
Glyma.08g043250	2	Other	Other
Glyma.08g048800	15	Other	TM-CC
Glyma.08g054900	5	Other	TM-CC
Glyma.08g055400	7	Other	Other
Glyma.08g055700	18	TM-LRR	RLK
Glyma.08g059400	5	Other	Other
Glyma.08g062700	19	Other	Other
Glyma.08g062900	7	TM-LRR	RLK
Glyma.08g067800	1	Other	TM-CC
Glyma.08g070500	1	Other	TM-CC
Glyma.08g074500	13	TM-LRR	RLK
Glyma.08g078900	19	Other	Other
Glyma.08g079100	14	Other	Other
Glyma.08g079200	3	Other	Other
Glyma.08g083300	3	TM-LRR	RLK
Glyma.08g099200	6	Other	TM-CC
Glyma.08g099500	7	Other	TM-CC
Glyma.08g100800	3	TM-LRR	RLK
Glyma.08g101200	1	Other	Other
Glyma.08g101500	4	Other	TM-CC
Glyma.08g107200	21	Other	TM-CC
Glyma.08g107700	31	TM-LRR	RLK
Glyma.08g117000	6	TM-LRR	RLK
Glyma.08g119000	11	Other	Other
Glyma.08g119200	11	Other	Other
Glyma.08g123300	17	NBS-LRR	CNL
Glyma.08g123500	1	NBS-LRR	Other
Glyma.08g125100	5	Other	TM-CC
Glyma.08g126600	24	Other	TM-CC
Glyma.08g128900	1	TM-LRR	RLK
Glyma.08g133200	6	Other	TM-CC
Glyma.08g134600	5	TM-LRR	RLK
Glyma.08g147000	5	Other	Other
Glyma.08g152800	32	Other	Other
Glyma.08g154367	1	Other	Other
Glyma.08g156800	5	Other	TM-CC
Glyma.08g180800	19	TM-LRR	RLK
Glyma.08g188000	1	Other	TM-CC
Glyma.08g192100	4	Other	Other
Glyma.08g193200	5	Other	TM-CC
Glyma.08g197700	8	TM-LRR	RLK
Glyma.08g198100	8	TM-LRR	RLK
Glyma.08g198400	8	Other	Other
Glyma.08g198800	1	TM-LRR	RLK
Glyma.08g198900	8	TM-LRR	RLK
Glyma.08g199400	21	TM-LRR	RLK
Glyma.08g200800	23	TM-LRR	RLK
Glyma.08g214500	10	Other	Other
Glyma.08g219700	14	Other	TM-CC
Glyma.08g221900	6	Other	TM-CC
Glyma.08g235800	16	TM-LRR	RLK
Glyma.08g235900	11	TM-LRR	RLK
Glyma.08g246100	7	TM-LRR	RLK
Glyma.08g247932	3	Other	Other
Glyma.08g255300	2	TM-LRR	RLK
Glyma.08g259000	17	NBS-LRR	CNL
Glyma.08g260200	15	Other	TM-CC
Glyma.08g266100	3	TM-LRR	RLK
Glyma.08g282400	21	Other	TM-CC
Glyma.08g293600	1	NBS-LRR	TNL
Glyma.08g297400	32	TM-LRR	RLK
Glyma.08g301200	11	NBS-LRR	TNL
Glyma.08g303700	19	NBS-LRR	TNL
Glyma.08g314100	1	Other	TM-CC
Glyma.08g316100	19	Other	TM-CC
Glyma.08g316900	9	Other	TM-CC
Glyma.08g317400	3	NBS-LRR	Other
Glyma.08g328800	19	NBS-LRR	Other
Glyma.08g329000	2	Other	TM-CC
Glyma.08g333200	8	TM-LRR	RLK
Glyma.08g348000	30	Other	TM-CC
Glyma.08g351400	4	Other	Other
Glyma.08g354200	14	Other	TM-CC
Glyma.08g355600	15	Other	TM-CC
Glyma.08g360000	5	Other	TM-CC
Glyma.08g361200	2	Other	TM-CC
Glyma.08g361500	1	Other	TM-CC
Glyma.08g363800	4	Other	TM-CC
Glyma.09g002200	6	Other	TM-CC
Glyma.09g015700	7	Other	TM-CC
Glyma.09g018800	8	TM-LRR	RLK
Glyma.09g018900	8	TM-LRR	RLK
Glyma.09g020500	4	NBS-LRR	CNL
Glyma.09g021200	10	Other	Other
Glyma.09g021400	4	Other	TM-CC
Glyma.09g032300	9	Other	TM-CC
Glyma.09g041200	1	Other	TM-CC
Glyma.09g044100	1	Other	TM-CC
Glyma.09g049100	3	Other	TM-CC
Glyma.09g050300	1	TM-LRR	RLK
Glyma.09g051100	32	Other	TM-CC
Glyma.09g053400	17	Other	TM-CC
Glyma.09g054000	32	Other	TM-CC
Glyma.09g054100	17	Other	TM-CC
Glyma.09g056300	12	Other	TM-CC
Glyma.09g061500	1	Other	Other
Glyma.09g069700	4	Other	TM-CC
Glyma.09g075500	1	NBS-LRR	TNL
Glyma.09g087200	1	Other	TM-CC
Glyma.09g087300	2	Other	Other
Glyma.09g105500	20	Other	Other
Glyma.09g125900	1	TM-LRR	RLP
Glyma.09g130200	3	Other	Other
Glyma.09g142000	21	Other	Other
Glyma.09g145600	3	TM-LRR	RLP
Glyma.09g152400	22	TM-LRR	RLK
Glyma.09g161100	11	TM-LRR	RLK
Glyma.09g166500	3	Other	TM-CC
Glyma.09g173500	9	Other	TM-CC
Glyma.09g183600	1	Other	TM-CC
Glyma.09g184900	8	Other	TM-CC
Glyma.09g188600	7	TM-LRR	RLP
Glyma.09g196300	8	Other	Other
Glyma.09g196400	11	Other	TM-CC
Glyma.09g198400	21	Other	TM-CC
Glyma.09g210400	8	NBS-LRR	CNL
Glyma.09g210600	19	NBS-LRR	Other
Glyma.09g210800	5	Other	TM-CC
Glyma.09g215700	1	TM-LRR	RLK
Glyma.09g216400	14	TM-LRR	RLK
Glyma.09g217700	2	Other	TM-CC
Glyma.09g242200	4	Other	Other
Glyma.09g246600	17	TM-LRR	RLK
Glyma.09g253200	19	TM-LRR	RLK
Glyma.09g259000	3	Other	TM-CC
Glyma.09g262000	1	Other	TM-CC
Glyma.09g263400	1	Other	TM-CC
Glyma.09g263500	8	TM-LRR	RLP
Glyma.09g269900	12	Other	TM-CC
Glyma.09g272100	8	TM-LRR	RLP
Glyma.09g272101	8	TM-LRR	RLP
Glyma.09g272300	15	TM-LRR	RLK
Glyma.09g274500	2	Other	TM-CC
Glyma.09g277700	11	Other	TM-CC
Glyma.09g282200	16	Other	TM-CC
Glyma.10g005300	13	Other	TM-CC
Glyma.10g014400	7	Other	TM-CC
Glyma.10g021500	1	Other	Other
Glyma.10g023700	3	Other	TM-CC
Glyma.10g026700	8	Other	Other
Glyma.10g032000	5	Other	Other
Glyma.10g032400	4	Other	TM-CC
Glyma.10g048800	3	TM-LRR	RLK
Glyma.10g051400	2	Other	TM-CC
Glyma.10g069500	7	TM-LRR	RLK
Glyma.10g075900	1	Other	TM-CC
Glyma.10g081300	2	TM-LRR	RLK
Glyma.10g082500	5	Other	TM-CC
Glyma.10g123200	5	Other	Other
Glyma.10g126700	15	TM-LRR	RLK
Glyma.10g136700	4	Other	Other
Glyma.10g158400	2	Other	TM-CC
Glyma.10g172900	8	Other	TM-CC
Glyma.10g180200	1	Other	TM-CC
Glyma.10g184300	1	NBS-LRR	TNL
Glyma.10g186400	2	Other	TM-CC
Glyma.10g188500	3	Other	TM-CC
Glyma.10g189300	2	Other	TM-CC
Glyma.10g191600	4	Other	TM-CC
Glyma.10g195700	7	TM-LRR	RLK
Glyma.10g196750	1	NBS-LRR	CNL
Glyma.10g196900	1	Other	TM-CC
Glyma.10g200000	6	Other	TM-CC
Glyma.10g212800	1	Other	TM-CC
Glyma.10g215800	6	Other	TM-CC
Glyma.10g218800	3	TM-LRR	RLK
Glyma.10g228000	1	TM-LRR	RLP
Glyma.10g228100	1	TM-LRR	RLP
Glyma.10g228200	1	Other	Other
Glyma.10g228600	1	TM-LRR	RLP
Glyma.10g236900	3	Other	Other
Glyma.10g239700	5	TM-LRR	RLP
Glyma.10g243000	17	Other	Other
Glyma.10g245100	23	TM-LRR	RLP
Glyma.10g250000	7	Other	Other
Glyma.10g250400	15	Other	Other
Glyma.10g258800	11	Other	Other
Glyma.10g259600	2	Other	Other
Glyma.10g261600	22	TM-LRR	RLK
Glyma.10g263200	1	Other	Other
Glyma.10g276600	16	Other	TM-CC
Glyma.10g284300	14	Other	TM-CC
Glyma.10g286600	2	Other	Other
Glyma.10g286666	3	Other	Other
Glyma.10g288400	23	Other	Other
Glyma.10g290800	7	Other	TM-CC
Glyma.10g291900	17	Other	TM-CC
Glyma.11g000600	5	TM-LRR	RLP
Glyma.11g001200	11	Other	Other
Glyma.11g001300	16	Other	Other
Glyma.11g002200	1	Other	TM-CC
Glyma.11g002700	22	Other	TM-CC
Glyma.11g011300	8	Other	TM-CC
Glyma.11g019300	18	Other	TM-CC
Glyma.11g020700	8	Other	TM-CC
Glyma.11g028300	19	TM-LRR	RLK
Glyma.11g030000	5	TM-LRR	RLK
Glyma.11g032000	8	Other	TM-CC
Glyma.11g032400	6	Other	TM-CC
Glyma.11g037600	2	Other	TM-CC
Glyma.11g043400	2	Other	TM-CC
Glyma.11g043800	8	TM-LRR	RLK
Glyma.11g045700	1	TM-LRR	RLP
Glyma.11g046800	1	Other	TM-CC
Glyma.11g052600	7	Other	Other
Glyma.11g054300	4	Other	Other
Glyma.11g058900	5	NBS-LRR	Other
Glyma.11g063800	9	Other	TM-CC
Glyma.11g072100	17	NBS-LRR	Other
Glyma.11g087900	10	Other	Other
Glyma.11g090200	2	Other	TM-CC
Glyma.11g105000	16	TM-LRR	RLK
Glyma.11g109400	6	Other	TM-CC
Glyma.11g109900	4	Other	TM-CC
Glyma.11g113400	20	Other	TM-CC
Glyma.11g114100	1	TM-LRR	RLK
Glyma.11g114200	1	TM-LRR	RLP
Glyma.11g119500	11	Other	TM-CC
Glyma.11g119800	5	Other	TM-CC
Glyma.11g141400	1	Other	TM-CC
Glyma.11g151079	15	Other	TM-CC
Glyma.11g160275	6	Other	TM-CC
Glyma.11g160484	26	Other	TM-CC
Glyma.11g171355	8	NBS-LRR	CNL
Glyma.11g175328	10	Other	TM-CC
Glyma.11g178504	4	Other	Other
Glyma.11g183600	14	Other	Other
Glyma.11g212800	6	NBS-LRR	Other
Glyma.11g213800	4	Other	TM-CC
Glyma.11g214402	3	Other	Other
Glyma.11g227300	3	Other	Other
Glyma.11g232200	11	TM-LRR	RLK
Glyma.11g240900	3	TM-LRR	RLK
Glyma.11g254000	4	TM-LRR	RLK
Glyma.12g002500	3	TM-LRR	RLK
Glyma.12g007000	14	TM-LRR	RLK
Glyma.12g007300	19	TM-LRR	RLK
Glyma.12g011700	17	NBS-LRR	CNL
Glyma.12g014800	4	Other	TM-CC
Glyma.12g015900	22	Other	TM-CC
Glyma.12g028100	4	Other	TM-CC
Glyma.12g030000	1	TM-LRR	RLK
Glyma.12g040000	1	TM-LRR	RLK
Glyma.12g040800	1	Other	TM-CC
Glyma.12g044700	18	Other	TM-CC
Glyma.12g045000	5	Other	TM-CC
Glyma.12g064800	1	Other	TM-CC
Glyma.12g068100	15	Other	TM-CC
Glyma.12g072700	8	Other	TM-CC
Glyma.12g088900	3	Other	Other
Glyma.12g094200	1	TM-LRR	RLK
Glyma.12g097500	11	Other	TM-CC
Glyma.12g098600	18	Other	TM-CC
Glyma.12g103900	1	Other	Other
Glyma.12g108200	5	Other	TM-CC
Glyma.12g108400	4	TM-LRR	RLK
Glyma.12g110600	14	Other	TM-CC
Glyma.12g118600	3	TM-LRR	RLK
Glyma.12g122100	16	Other	TM-CC
Glyma.12g123366	1	TM-LRR	RLP
Glyma.12g128600	3	Other	Other
Glyma.12g132000	1	NBS-LRR	TNL
Glyma.12g132400	16	Other	TN
Glyma.12g135600	1	NBS-LRR	TNL
Glyma.12g155900	6	TM-LRR	RLK
Glyma.12g163089	1	Other	TIR
Glyma.12g167300	3	Other	TM-CC
Glyma.12g180000	1	Other	TM-CC
Glyma.12g186700	1	Other	Other
Glyma.12g186800	7	Other	TM-CC
Glyma.12g193600	8	Other	TM-CC
Glyma.12g194000	4	Other	TM-CC
Glyma.12g194800	6	Other	TM-CC
Glyma.12g201500	2	Other	TM-CC
Glyma.12g206800	5	TM-LRR	RLK
Glyma.12g212500	11	NBS-LRR	TNL
Glyma.12g218500	7	NBS-LRR	CNL
Glyma.12g222700	20	Other	Other
Glyma.12g225800	11	TM-LRR	RLK
Glyma.12g230400	24	Other	TM-CC
Glyma.12g231800	1	TM-LRR	RLK
Glyma.12g233000	1	TM-LRR	RLK
Glyma.12g233567	1	TM-LRR	RLP
Glyma.12g233633	1	Other	Other
Glyma.12g233700	1	TM-LRR	RLP
Glyma.12g236500	17	NBS-LRR	CNL
Glyma.13g004100	9	Other	TM-CC
Glyma.13g028100	11	NBS-LRR	TNL
Glyma.13g036600	4	Other	Other
Glyma.13g038900	2	Other	TM-CC
Glyma.13g049900	7	Other	TM-CC
Glyma.13g050200	1	TM-LRR	RLK
Glyma.13g056200	17	TM-LRR	RLK
Glyma.13g060700	1	Other	TM-CC
Glyma.13g066100	11	Other	TM-CC
Glyma.13g067101	3	TM-LRR	RLK
Glyma.13g067200	3	TM-LRR	RLP
Glyma.13g071900	17	NBS-LRR	CNL
Glyma.13g076200	1	NBS-LRR	Other
Glyma.13g078201	1	Other	Other
Glyma.13g084600	8	Other	TM-CC
Glyma.13g097900	5	Other	TM-CC
Glyma.13g099600	10	Other	TM-CC
Glyma.13g116800	3	Other	TM-CC
Glyma.13g127500	2	Other	TM-CC
Glyma.13g136700	23	TM-LRR	RLK
Glyma.13g152202	2	Other	TM-CC
Glyma.13g152542	11	TM-LRR	RLK
Glyma.13g163500	4	Other	Other
Glyma.13g166200	3	Other	Other
Glyma.13g167600	12	Other	TM-CC
Glyma.13g174300	28	Other	TM-CC
Glyma.13g174900	1	TM-LRR	RLK
Glyma.13g184800	16	NBS-LRR	CNL
Glyma.13g184900	1	NBS-LRR	CNL
Glyma.13g185100	11	Other	TM-CC
Glyma.13g187900	1	NBS-LRR	CNL
Glyma.13g188300	16	NBS-LRR	CNL
Glyma.13g190000	28	NBS-LRR	CNL
Glyma.13g190300	1	NBS-LRR	CNL
Glyma.13g190400	28	NBS-LRR	CNL
Glyma.13g190800	1	NBS-LRR	CNL
Glyma.13g192100	1	NBS-LRR	Other
Glyma.13g193300	1	NBS-LRR	CNL
Glyma.13g194100	1	NBS-LRR	CNL
Glyma.13g194700	4	NBS-LRR	TNL
Glyma.13g194800	5	Other	TN
Glyma.13g194900	4	Other	TN
Glyma.13g195100	3	NBS-LRR	TNL
Glyma.13g195600	1	NBS-LRR	CNL
Glyma.13g211600	7	Other	Other
Glyma.13g220200	2	Other	Other
Glyma.13g220900	7	Other	TM-CC
Glyma.13g224500	6	TM-LRR	RLK
Glyma.13g227700	2	TM-LRR	RLP
Glyma.13g228000	1	TM-LRR	RLK
Glyma.13g229200	1	Other	TM-CC
Glyma.13g235000	1	TM-LRR	RLK
Glyma.13g236700	1	TM-LRR	RLP
Glyma.13g241700	7	Other	TM-CC
Glyma.13g244600	5	Other	TM-CC
Glyma.13g245600	17	Other	TM-CC
Glyma.13g247700	12	Other	TM-CC
Glyma.13g253300	19	TM-LRR	RLK
Glyma.13g254800	7	Other	TM-CC
Glyma.13g255600	1	Other	TM-CC
Glyma.13g260600	19	NBS-LRR	CNL
Glyma.13g265700	15	TM-LRR	RLK
Glyma.13g265800	15	TM-LRR	RLP
Glyma.13g266000	1	TM-LRR	RLK
Glyma.13g266100	24	TM-LRR	RLK
Glyma.13g266300	3	TM-LRR	RLK
Glyma.13g268100	1	TM-LRR	RLK
Glyma.13g269200	3	Other	TM-CC
Glyma.13g275100	11	TM-LRR	RLK
Glyma.13g275400	3	Other	TM-CC
Glyma.13g278200	13	Other	Other
Glyma.13g278800	3	Other	Other
Glyma.13g283500	1	Other	Other
Glyma.13g288200	5	Other	TM-CC
Glyma.13g294100	5	TM-LRR	RLK
Glyma.13g300700	8	Other	TM-CC
Glyma.13g307600	1	Other	TM-CC
Glyma.13g308900	6	Other	TM-CC
Glyma.13g314800	23	Other	Other
Glyma.13g320800	1	Other	TM-CC
Glyma.13g329100	9	Other	TM-CC
Glyma.13g337466	7	Other	TM-CC
Glyma.13g341500	32	Other	Other
Glyma.13g345900	16	Other	TM-CC
Glyma.13g350600	3	Other	TM-CC
Glyma.13g352700	3	TM-LRR	RLK
Glyma.13g352900	4	TM-LRR	RLK
Glyma.13g358900	11	TM-LRR	RLK
Glyma.13g367200	5	Other	Other
Glyma.13g368900	3	Other	Other
Glyma.13g370900	3	Other	TM-CC
Glyma.13g372700	1	Other	TM-CC
Glyma.14g003800	16	Other	TM-CC
Glyma.14g008700	1	NBS-LRR	CNL
Glyma.14g011800	1	Other	TM-CC
Glyma.14g012700	2	Other	TM-CC
Glyma.14g014200	13	Other	TM-CC
Glyma.14g015500	8	TM-LRR	RLP
Glyma.14g019650	10	Other	TM-CC
Glyma.14g022900	4	Other	Other
Glyma.14g024400	17	Other	TIR
Glyma.14g024500	1	Other	TIR
Glyma.14g026300	4	TM-LRR	RLK
Glyma.14g032500	6	Other	TM-CC
Glyma.14g041600	1	TM-LRR	RLK
Glyma.14g042100	8	TM-LRR	RLP
Glyma.14g042300	8	TM-LRR	RLP
Glyma.14g043100	8	Other	Other
Glyma.14g043300	8	TM-LRR	RLP
Glyma.14g044400	17	TM-LRR	RLP
Glyma.14g046000	8	TM-LRR	RLP
Glyma.14g048100	29	TM-LRR	RLK
Glyma.14g057400	1	TM-LRR	RLK
Glyma.14g062100	1	Other	Other
Glyma.14g071900	19	Other	TM-CC
Glyma.14g074700	19	TM-LRR	RLK
Glyma.14g074900	12	Other	TM-CC
Glyma.14g076600	5	Other	TM-CC
Glyma.14g079500	8	NBS-LRR	Other
Glyma.14g079600	1	NBS-LRR	Other
Glyma.14g085100	24	Other	TM-CC
Glyma.14g086000	1	Other	Other
Glyma.14g090500	6	Other	TM-CC
Glyma.14g098600	2	Other	Other
Glyma.14g098900	4	Other	Other
Glyma.14g116800	3	TM-LRR	RLP
Glyma.14g117200	2	Other	TM-CC
Glyma.14g118200	4	Other	Other
Glyma.14g122700	3	Other	TM-CC
Glyma.14g124700	2	TM-LRR	RLK
Glyma.14g134100	1	Other	TM-CC
Glyma.14g144300	5	TM-LRR	RLK
Glyma.14g151100	1	NBS-LRR	CNL
Glyma.14g159000	13	Other	TM-CC
Glyma.14g159600	5	Other	TM-CC
Glyma.14g161600	13	Other	TM-CC
Glyma.14g162800	1	Other	TM-CC
Glyma.14g166300	6	Other	TM-CC
Glyma.14g167200	4	Other	TM-CC
Glyma.14g173400	2	TM-LRR	RLP
Glyma.14g174400	2	Other	Other
Glyma.14g179500	18	Other	Other
Glyma.14g199400	10	NBS-LRR	CNL
Glyma.14g200300	17	Other	Other
Glyma.14g204700	22	NBS-LRR	CNL
Glyma.14g205300	5	NBS-LRR	CNL
Glyma.14g206000	11	TM-LRR	RLK
Glyma.14g207300	26	Other	TM-CC
Glyma.14g212100	13	TM-LRR	RLK
Glyma.14g214400	21	Other	TM-CC
Glyma.14g214700	1	TM-LRR	RLK
Glyma.14g217600	23	Other	TM-CC
Glyma.15g000600	1	TM-LRR	RLK
Glyma.15g001500	16	TM-LRR	RLK
Glyma.15g002700	4	Other	TM-CC
Glyma.15g004900	3	Other	Other
Glyma.15g021100	2	Other	TM-CC
Glyma.15g021300	3	TM-LRR	RLK
Glyma.15g021400	1	TM-LRR	RLK
Glyma.15g021600	1	TM-LRR	RLP
Glyma.15g021700	1	TM-LRR	RLK
Glyma.15g022500	6	Other	Other
Glyma.15g023900	4	Other	TM-CC
Glyma.15g024800	17	NBS-LRR	TNL
Glyma.15g044700	12	Other	TM-CC
Glyma.15g051600	11	TM-LRR	RLK
Glyma.15g056000	16	Other	TM-CC
Glyma.15g059100	3	Other	TM-CC
Glyma.15g060000	3	Other	TM-CC
Glyma.15g069100	8	Other	TM-CC
Glyma.15g071800	7	Other	TM-CC
Glyma.15g076900	1	TM-LRR	RLP
Glyma.15g083300	1	Other	TM-CC
Glyma.15g084200	6	TM-LRR	RLK
Glyma.15g084466	1	Other	Other
Glyma.15g091600	4	Other	TM-CC
Glyma.15g092200	8	Other	Other
Glyma.15g101100	2	Other	Other
Glyma.15g110000	8	Other	TM-CC
Glyma.15g121500	19	Other	TM-CC
Glyma.15g125602	11	Other	Other
Glyma.15g126900	4	NBS-LRR	CNL
Glyma.15g127567	3	Other	Other
Glyma.15g127633	4	Other	Other
Glyma.15g127700	4	Other	TM-CC
Glyma.15g152400	19	NBS-LRR	TNL
Glyma.15g157100	32	Other	TM-CC
Glyma.15g160600	25	Other	TM-CC
Glyma.15g160900	8	NBS-LRR	TNL
Glyma.15g162600	8	Other	TM-CC
Glyma.15g168500	19	NBS-LRR	Other
Glyma.15g177400	7	Other	Other
Glyma.15g177600	3	Other	Other
Glyma.15g177700	2	Other	TM-CC
Glyma.15g181300	8	Other	TM-CC
Glyma.15g192800	1	Other	Other
Glyma.15g203600	1	TM-LRR	RLK
Glyma.15g209300	7	Other	Other
Glyma.15g230700	4	NBS-LRR	CNL
Glyma.15g230900	16	NBS-LRR	CNL
Glyma.15g232400	1	Other	TN
Glyma.15g232600	3	Other	TN
Glyma.15g232700	3	Other	TN
Glyma.15g232800	32	NBS-LRR	CNL
Glyma.15g233100	1	NBS-LRR	CNL
Glyma.15g233400	1	NBS-LRR	CNL
Glyma.15g237200	1	TM-LRR	RLK
Glyma.15g242200	2	Other	Other
Glyma.15g252600	1	TM-LRR	RLK
Glyma.15g255000	13	Other	TM-CC
Glyma.15g265300	4	Other	TM-CC
Glyma.16g003300	2	Other	TM-CC
Glyma.16g010200	13	Other	TM-CC
Glyma.16g014100	2	Other	TM-CC
Glyma.16g015000	1	TM-LRR	RLK
Glyma.16g030100	7	Other	TM-CC
Glyma.16g031600	1	NBS-LRR	CNL
Glyma.16g031700	1	NBS-LRR	CNL
Glyma.16g033900	1	NBS-LRR	TNL
Glyma.16g043900	5	Other	TM-CC
Glyma.16g050500	3	Other	Other
Glyma.16g059700	4	TM-LRR	RLK
Glyma.16g064100	11	TM-LRR	RLK
Glyma.16g064200	8	TM-LRR	RLK
Glyma.16g064800	3	TM-LRR	RLK
Glyma.16g064900	3	TM-LRR	RLK
Glyma.16g065000	3	TM-LRR	RLK
Glyma.16g065200	3	TM-LRR	RLK
Glyma.16g065400	3	TM-LRR	RLK
Glyma.16g065500	3	TM-LRR	RLP
Glyma.16g065600	6	TM-LRR	RLK
Glyma.16g071200	3	Other	Other
Glyma.16g078800	11	TM-LRR	RLK
Glyma.16g078900	19	TM-LRR	RLK
Glyma.16g079000	11	TM-LRR	RLP
Glyma.16g079200	16	TM-LRR	RLK
Glyma.16g079400	4	NBS-LRR	CNL
Glyma.16g084200	4	Other	TM-CC
Glyma.16g085200	5	NBS-LRR	Other
Glyma.16g085400	9	NBS-LRR	TNL
Glyma.16g085700	4	NBS-LRR	Other
Glyma.16g085900	4	NBS-LRR	TNL
Glyma.16g086700	5	NBS-LRR	TNL
Glyma.16g087100	17	NBS-LRR	TNL
Glyma.16g112600	8	Other	Other
Glyma.16g122300	6	Other	TM-CC
Glyma.16g125600	8	TM-LRR	RLP
Glyma.16g125800	8	TM-LRR	RLP
Glyma.16g126100	8	TM-LRR	RLP
Glyma.16g127900	16	NBS-LRR	TNL
Glyma.16g135200	17	NBS-LRR	Other
Glyma.16g136600	17	NBS-LRR	TNL
Glyma.16g137000	11	Other	Other
Glyma.16g137200	16	Other	TN
Glyma.16g140800	4	Other	Other
Glyma.16g145700	1	Other	TM-CC
Glyma.16g146400	11	Other	Other
Glyma.16g149300	3	Other	TM-CC
Glyma.16g156100	1	TM-LRR	RLK
Glyma.16g156200	16	TM-LRR	RLK
Glyma.16g159100	16	NBS-LRR	CNL
Glyma.16g159200	16	Other	Other
Glyma.16g159300	16	Other	Other
Glyma.16g159700	1	Other	TN
Glyma.16g163400	16	TM-LRR	RLP
Glyma.16g165900	25	Other	TM-CC
Glyma.16g168200	8	Other	TM-CC
Glyma.16g168700	1	TM-LRR	RLP
Glyma.16g169000	1	TM-LRR	RLP
Glyma.16g169100	1	TM-LRR	RLP
Glyma.16g169200	1	TM-LRR	RLP
Glyma.16g169300	25	TM-LRR	RLP
Glyma.16g169400	1	TM-LRR	RLP
Glyma.16g169500	1	TM-LRR	RLP
Glyma.16g169700	1	TM-LRR	RLP
Glyma.16g169900	16	TM-LRR	RLP
Glyma.16g170700	8	TM-LRR	RLP
Glyma.16g170800	25	TM-LRR	RLP
Glyma.16g170900	16	TM-LRR	RLP
Glyma.16g171100	8	TM-LRR	RLP
Glyma.16g171200	1	TM-LRR	RLP
Glyma.16g171400	16	TM-LRR	RLP
Glyma.16g171500	8	TM-LRR	RLP
Glyma.16g171700	16	Other	Other
Glyma.16g172100	8	TM-LRR	RLP
Glyma.16g172200	16	TM-LRR	RLP
Glyma.16g172300	8	TM-LRR	RLP
Glyma.16g173900	1	TM-LRR	RLP
Glyma.16g174000	1	TM-LRR	RLP
Glyma.16g174050	8	Other	Other
Glyma.16g174100	1	TM-LRR	RLP
Glyma.16g174300	1	Other	Other
Glyma.16g174500	34	TM-LRR	RLP
Glyma.16g174600	1	TM-LRR	RLP
Glyma.16g174700	8	TM-LRR	RLP
Glyma.16g174800	8	TM-LRR	RLP
Glyma.16g175000	1	TM-LRR	RLP
Glyma.16g175100	1	TM-LRR	RLP
Glyma.16g176600	16	TM-LRR	RLP
Glyma.16g176800	16	TM-LRR	RLP
Glyma.16g176900	1	TM-LRR	RLP
Glyma.16g182751	2	Other	Other
Glyma.16g183500	5	TM-LRR	RLP
Glyma.16g185200	8	Other	Other
Glyma.16g186100	5	TM-LRR	RLP
Glyma.16g187100	8	Other	Other
Glyma.16g187500	2	Other	Other
Glyma.16g188032	11	TM-LRR	RLP
Glyma.16g188300	8	TM-LRR	RLP
Glyma.16g190200	8	TM-LRR	RLP
Glyma.16g190867	1	Other	Other
Glyma.16g191000	8	TM-LRR	RLP
Glyma.16g191300	8	Other	Other
Glyma.16g192800	8	TM-LRR	RLP
Glyma.16g195300	20	Other	Other
Glyma.16g210500	11	TM-LRR	RLK
Glyma.16g210600	17	Other	TN
Glyma.16g210800	16	NBS-LRR	TNL
Glyma.16g211400	1	NBS-LRR	CNL
Glyma.16g213700	17	NBS-LRR	TNL
Glyma.16g213900	19	NBS-LRR	TNL
Glyma.16g214000	17	TM-LRR	RLP
Glyma.16g214100	17	NBS-LRR	TNL
Glyma.16g214300	5	Other	TN
Glyma.16g214500	14	Other	TIR
Glyma.16g214669	8	NBS-LRR	TNL
Glyma.16g214800	7	Other	Other
Glyma.16g214900	20	TM-LRR	RLP
Glyma.16g215000	11	NBS-LRR	TNL
Glyma.16g215100	11	Other	TN
Glyma.17g010500	2	Other	TM-CC
Glyma.17g015200	5	Other	Other
Glyma.17g019800	1	Other	Other
Glyma.17g022400	4	Other	TM-CC
Glyma.17g035900	9	Other	TM-CC
Glyma.17g047900	4	TM-LRR	RLK
Glyma.17g049600	8	Other	Other
Glyma.17g057600	2	Other	Other
Glyma.17g061800	5	Other	TM-CC
Glyma.17g070300	1	TM-LRR	RLK
Glyma.17g072200	32	Other	TM-CC
Glyma.17g078800	6	Other	Other
Glyma.17g081050	7	Other	TM-CC
Glyma.17g103400	7	TM-LRR	RLK
Glyma.17g107400	20	Other	Other
Glyma.17g113900	3	Other	Other
Glyma.17g115200	9	Other	TM-CC
Glyma.17g119800	11	TM-LRR	RLK
Glyma.17g134500	4	Other	TM-CC
Glyma.17g140800	8	Other	TM-CC
Glyma.17g149800	8	Other	TM-CC
Glyma.17g154500	4	Other	Other
Glyma.17g156300	4	TM-LRR	RLK
Glyma.17g167600	6	TM-LRR	RLK
Glyma.17g167800	7	Other	Other
Glyma.17g169300	13	TM-LRR	RLK
Glyma.17g179200	16	NBS-LRR	Other
Glyma.17g180100	7	NBS-LRR	Other
Glyma.17g180300	19	NBS-LRR	CNL
Glyma.17g197700	1	Other	TM-CC
Glyma.17g199200	1	Other	TM-CC
Glyma.17g201100	20	Other	TM-CC
Glyma.17g211000	3	TM-LRR	RLP
Glyma.17g219600	11	Other	TM-CC
Glyma.17g225800	10	Other	Other
Glyma.17g226100	1	Other	Other
Glyma.17g232245	3	Other	TM-CC
Glyma.17g238700	6	Other	Other
Glyma.17g239700	14	Other	TM-CC
Glyma.17g245500	8	NBS-LRR	Other
Glyma.17g245600	4	NBS-LRR	Other
Glyma.17g247500	12	Other	Other
Glyma.17g250800	14	TM-LRR	RLK
Glyma.17g253000	6	Other	TM-CC
Glyma.18g003000	7	TM-LRR	RLK
Glyma.18g010200	8	Other	TM-CC
Glyma.18g011000	1	TM-LRR	RLK
Glyma.18g012500	8	Other	TM-CC
Glyma.18g015100	16	Other	TM-CC
Glyma.18g016000	15	Other	TM-CC
Glyma.18g016400	1	TM-LRR	RLK
Glyma.18g025100	17	TM-LRR	RLK
Glyma.18g030200	3	Other	Other
Glyma.18g042200	3	TM-LRR	RLK
Glyma.18g042900	2	Other	TM-CC
Glyma.18g050700	27	TM-LRR	RLK
Glyma.18g051100	13	TM-LRR	RLK
Glyma.18g059000	11	Other	Other
Glyma.18g059600	1	TM-LRR	RLK
Glyma.18g073600	1	TM-LRR	RLK
Glyma.18g077900	8	Other	TM-CC
Glyma.18g078000	1	NBS-LRR	Other
Glyma.18g082800	3	NBS-LRR	Other
Glyma.18g086900	6	NBS-LRR	Other
Glyma.18g093333	11	Other	Other
Glyma.18g096200	15	Other	TM-CC
Glyma.18g096800	9	Other	TM-CC
Glyma.18g114700	5	Other	TM-CC
Glyma.18g127900	11	Other	TIR
Glyma.18g154700	2	Other	TM-CC
Glyma.18g159300	11	TM-LRR	RLP
Glyma.18g164600	4	Other	Other
Glyma.18g166700	12	Other	TM-CC
Glyma.18g172300	14	Other	TM-CC
Glyma.18g195200	1	TM-LRR	RLP
Glyma.18g197800	32	Other	TM-CC
Glyma.18g198000	17	TM-LRR	RLK
Glyma.18g198800	14	TM-LRR	RLK
Glyma.18g199000	14	TM-LRR	RLK
Glyma.18g200800	4	Other	TM-CC
Glyma.18g204301	16	Other	Other
Glyma.18g204400	16	TM-LRR	RLP
Glyma.18g204500	16	TM-LRR	RLP
Glyma.18g204600	16	TM-LRR	RLP
Glyma.18g205500	16	TM-LRR	RLP
Glyma.18g206400	4	TM-LRR	RLK
Glyma.18g211200	17	Other	TM-CC
Glyma.18g212400	13	Other	TM-CC
Glyma.18g216800	1	TM-LRR	RLK
Glyma.18g217000	15	TM-LRR	RLK
Glyma.18g218200	7	Other	TM-CC
Glyma.18g219100	5	Other	TM-CC
Glyma.18g220200	23	Other	TM-CC
Glyma.18g226300	1	Other	Other
Glyma.18g226500	1	NBS-LRR	CNL
Glyma.18g226850	1	NBS-LRR	CNL
Glyma.18g228600	8	TM-LRR	RLP
Glyma.18g230100	9	Other	TM-CC
Glyma.18g230800	16	Other	TM-CC
Glyma.18g241100	1	Other	TM-CC
Glyma.18g246400	17	TM-LRR	RLK
Glyma.18g249900	23	TM-LRR	RLK
Glyma.18g250500	1	TM-LRR	RLK
Glyma.18g250900	28	TM-LRR	RLK
Glyma.18g253400	6	Other	Other
Glyma.18g254000	11	TM-LRR	RLK
Glyma.18g254100	11	Other	TM-CC
Glyma.18g254300	16	TM-LRR	RLK
Glyma.18g254400	8	TM-LRR	RLK
Glyma.18g254500	8	TM-LRR	RLK
Glyma.18g254600	8	TM-LRR	RLK
Glyma.18g254700	11	TM-LRR	RLK
Glyma.18g267000	17	TM-LRR	RLK
Glyma.18g269500	3	NBS-LRR	CNL
Glyma.18g273000	16	TM-LRR	RLP
Glyma.18g278200	13	TM-LRR	RLK
Glyma.18g280300	14	NBS-LRR	Other
Glyma.18g281500	31	NBS-LRR	CNL
Glyma.18g281600	7	NBS-LRR	Other
Glyma.18g281700	17	NBS-LRR	Other
Glyma.18g283232	26	Other	Other
Glyma.18g284100	18	TM-LRR	RLK
Glyma.18g286600	17	Other	TM-CC
Glyma.18g287100	14	NBS-LRR	CNL
Glyma.18g300200	2	Other	TM-CC
Glyma.18g301700	5	Other	Other
Glyma.19g018700	3	Other	TM-CC
Glyma.19g019200	2	Other	TM-CC
Glyma.19g022700	22	NBS-LRR	CNL
Glyma.19g025800	8	Other	TM-CC
Glyma.19g025900	2	Other	TM-CC
Glyma.19g030400	17	TM-LRR	RLK
Glyma.19g040100	1	Other	TM-CC
Glyma.19g041200	1	Other	TM-CC
Glyma.19g054700	1	NBS-LRR	Other
Glyma.19g054900	2	NBS-LRR	TNL
Glyma.19g063800	3	Other	Other
Glyma.19g068600	1	Other	Other
Glyma.19g074900	1	TM-LRR	RLK
Glyma.19g077200	1	Other	Other
Glyma.19g081200	16	TM-LRR	RLK
Glyma.19g085600	1	NBS-LRR	CNL
Glyma.19g094800	3	Other	TM-CC
Glyma.19g100200	3	Other	Other
Glyma.19g100800	5	TM-LRR	RLP
Glyma.19g108300	5	Other	TM-CC
Glyma.19g115000	16	TM-LRR	RLP
Glyma.19g115800	1	TM-LRR	RLK
Glyma.19g119400	3	Other	Other
Glyma.19g134100	1	NBS-LRR	CNL
Glyma.19g134200	1	NBS-LRR	CNL
Glyma.19g134300	1	NBS-LRR	Other
Glyma.19g135600	1	NBS-LRR	CNL
Glyma.19g135800	1	NBS-LRR	CNL
Glyma.19g136900	1	NBS-LRR	CNL
Glyma.19g137200	2	NBS-LRR	CNL
Glyma.19g139400	1	NBS-LRR	Other
Glyma.19g139700	32	NBS-LRR	Other
Glyma.19g145200	5	TM-LRR	RLP
Glyma.19g146800	9	Other	TM-CC
Glyma.19g151800	2	Other	Other
Glyma.19g157300	2	Other	Other
Glyma.19g161600	13	Other	TM-CC
Glyma.19g162100	19	Other	TM-CC
Glyma.19g167300	16	TM-LRR	RLK
Glyma.19g167400	11	TM-LRR	RLK
Glyma.19g169000	18	Other	TM-CC
Glyma.19g171100	1	Other	Other
Glyma.19g194600	12	Other	Other
Glyma.19g206800	1	Other	Other
Glyma.19g210700	1	Other	TM-CC
Glyma.19g231200	5	Other	Other
Glyma.19g255300	17	Other	TM-CC
Glyma.19g255500	11	Other	TM-CC
Glyma.19g261700	2	TM-LRR	RLK
Glyma.20g012900	30	TM-LRR	RLP
Glyma.20g017100	2	Other	TM-CC
Glyma.20g020200	16	NBS-LRR	TNL
Glyma.20g031200	23	Other	TM-CC
Glyma.20g036400	16	Other	TM-CC
Glyma.20g036600	16	Other	TM-CC
Glyma.20g046100	1	NBS-LRR	CNL
Glyma.20g046200	1	NBS-LRR	CNL
Glyma.20g048800	11	NBS-LRR	TNL
Glyma.20g050700	13	NBS-LRR	CNL
Glyma.20g054500	11	TM-LRR	RLK
Glyma.20g064700	11	Other	TM-CC
Glyma.20g065300	1	Other	TM-CC
Glyma.20g066800	3	Other	TM-CC
Glyma.20g068300	5	Other	TM-CC
Glyma.20g075100	9	Other	Other
Glyma.20g078100	14	TM-LRR	RLK
Glyma.20g080700	5	TM-LRR	RLP
Glyma.20g100500	12	Other	Other
Glyma.20g102500	2	Other	Other
Glyma.20g105000	1	Other	Other
Glyma.20g105400	3	Other	TM-CC
Glyma.20g118200	7	TM-LRR	RLK
Glyma.20g120700	25	Other	Other
Glyma.20g127300	4	Other	Other
Glyma.20g129200	8	TM-LRR	RLK
Glyma.20g131200	2	Other	Other
Glyma.20g132400	11	Other	Other
Glyma.20g133100	7	Other	TM-CC
Glyma.20g143300	9	TM-LRR	RLP
Glyma.20g143600	7	Other	Other
Glyma.20g151300	7	Other	Other
Glyma.20g157500	3	Other	Other
Glyma.20g163900	11	Other	TM-CC
Glyma.20g166100	16	Other	TM-CC
Glyma.20g167800	18	Other	TM-CC
Glyma.20g173000	6	TM-LRR	RLK
Glyma.20g176000	15	Other	TM-CC
Glyma.20g178200	8	Other	TM-CC
Glyma.20g190500	6	Other	TM-CC
Glyma.20g192300	10	Other	TM-CC
Glyma.20g194400	4	TM-LRR	RLK
Glyma.20g202200	3	Other	TM-CC
Glyma.20g204100	2	Other	TM-CC
Glyma.20g205400	12	Other	TM-CC
Glyma.20g210300	5	Other	TM-CC
Glyma.20g216900	10	Other	TM-CC
Glyma.20g217400	2	Other	TM-CC
Glyma.20g239100	15	Other	TM-CC
Glyma.20g239800	19	Other	TM-CC
Glyma.20g246300	1	Other	TM-CC
Glyma.U002150	1	TM-LRR	RLP
Glyma.U006500	8	TM-LRR	RLP
Glyma.U008800	1	Other	CN
Glyma.U008900	1	NBS-LRR	Other
Glyma.U031103	1	NBS-LRR	CNL
Glyma.U031127	6	TM-LRR	RLK
Glyma.U031414	10	Other	Other
Glyma.U031914	10	NBS-LRR	CNL
Glyma.U032005	16	NBS-LRR	Other
Glyma.U032405	16	NBS-LRR	Other
Glyma.U035200	1	TM-LRR	RLP
