## Supplementary Table 2 for "Integrative Multi-Omics Analysis Reveals Stress-Specific Molecular Architectures in Soybean under Drought and Rust Infection"

### Sheet: Supplementary_table_1
Module	ID	Description	GeneRatio	BgRatio	RichFactor	FoldEnrichment	zScore	pvalue
2	map00860	Porphyrin and chlorophyll metabolism	22/646	134/11644	0.164179	2.95929	5.52848	4.14128e-06
2	map00410	beta-Alanine metabolism	16/646	114/11644	0.140351	2.52979	3.97797	0.000535006
2	map00903	Limonene and pinene degradation	7/646	32/11644	0.21875	3.94292	4.04009	0.00156013
2	map00500	Starch and sucrose metabolism	35/646	398/11644	0.0879397	1.58509	2.87845	0.00461856
2	map02010	ABC transporters	14/646	116/11644	0.12069	2.1754	3.08341	0.00486747
2	map00340	Histidine metabolism	9/646	59/11644	0.152542	2.74954	3.26508	0.00490371
2	map00380	Tryptophan metabolism	21/646	213/11644	0.0985915	1.77709	2.77403	0.00751506
2	map00909	Sesquiterpenoid and triterpenoid biosynthesis	7/646	45/11644	0.155556	2.80385	2.93825	0.0112821
2	map04146	Peroxisome	19/646	195/11644	0.0974359	1.75626	2.58105	0.0120099
2	map00071	Fatty acid degradation	13/646	117/11644	0.111111	2.00275	2.64192	0.0127792
2	map00053	Ascorbate and aldarate metabolism	18/646	183/11644	0.0983607	1.77293	2.55414	0.0130202
2	map00052	Galactose metabolism	14/646	131/11644	0.10687	1.92631	2.58399	0.0137991
2	map00770	Pantothenate and CoA biosynthesis	13/646	119/11644	0.109244	1.96909	2.57519	0.0145857
2	map00591	Linoleic acid metabolism	15/646	154/11644	0.0974026	1.75566	2.2878	0.0239484
2	map00920	Sulfur metabolism	9/646	77/11644	0.116883	2.10679	2.36152	0.0261843
4	map00280	Valine, leucine and isoleucine degradation	29/568	120/11644	0.241667	4.95417	9.8596	3.89428e-13
4	map03022	Basal transcription factors	22/568	102/11644	0.215686	4.42157	7.85959	2.83282e-09
4	map00640	Propanoate metabolism	18/568	78/11644	0.230769	4.73077	7.48633	2.57524e-08
4	map04136	Autophagy - other	15/568	74/11644	0.202703	4.15541	6.16623	2.20459e-06
4	map03040	Spliceosome	39/568	408/11644	0.0955882	1.95956	4.46798	4.32869e-05
4	map03015	mRNA surveillance pathway	28/568	268/11644	0.104478	2.14179	4.28227	0.000117216
4	map04120	Ubiquitin mediated proteolysis	33/568	345/11644	0.0956522	1.96087	4.10269	0.000164938
4	map01212	Fatty acid metabolism	18/568	141/11644	0.12766	2.61702	4.37456	0.000168277
4	map00071	Fatty acid degradation	16/568	117/11644	0.136752	2.80342	4.43963	0.000171523
4	map00630	Glyoxylate and dicarboxylate metabolism	19/568	163/11644	0.116564	2.38957	4.04576	0.000368817
4	map04146	Peroxisome	21/568	195/11644	0.107692	2.20769	3.85128	0.000544908
4	map03013	RNA transport	32/568	361/11644	0.0886427	1.81717	3.57167	0.000785993
4	map01040	Biosynthesis of unsaturated fatty acids	8/568	49/11644	0.163265	3.34694	3.72803	0.00234294
4	map04712	Circadian rhythm - plant	14/568	126/11644	0.111111	2.27778	3.26563	0.00329802
4	map00290	Valine, leucine and isoleucine biosynthesis	8/568	57/11644	0.140351	2.87719	3.21718	0.00610738
7	map04016	MAPK signaling pathway - plant	27/267	411/11644	0.0656934	2.86492	5.89669	8.35014e-07
7	map04070	Phosphatidylinositol signaling system	10/267	187/11644	0.0534759	2.33211	2.8132	0.0110306
7	map00460	Cyanoamino acid metabolism	7/267	128/11644	0.0546875	2.38495	2.41358	0.027907
7	map04130	SNARE interactions in vesicular transport	5/267	99/11644	0.0505051	2.20255	1.84076	0.0771469
7	map00906	Carotenoid biosynthesis	4/267	72/11644	0.0555556	2.4228	1.85516	0.0831235
7	map03015	mRNA surveillance pathway	10/267	268/11644	0.0373134	1.62726	1.59145	0.0893919
7	map00510	N-Glycan biosynthesis	4/267	92/11644	0.0434783	1.89611	1.3219	0.1605
7	map00062	Fatty acid elongation	3/267	61/11644	0.0491803	2.14478	1.37325	0.164092
7	map00520	Amino sugar and nucleotide sugar metabolism	10/267	307/11644	0.0325733	1.42054	1.14393	0.168458
7	map00562	Inositol phosphate metabolism	6/267	163/11644	0.0368098	1.60529	1.19219	0.171867
7	map00500	Starch and sucrose metabolism	12/267	398/11644	0.0301508	1.31489	0.979206	0.203895
7	map03040	Spliceosome	12/267	408/11644	0.0294118	1.28266	0.890358	0.227635
7	map00053	Ascorbate and aldarate metabolism	6/267	183/11644	0.0327869	1.42985	0.897858	0.24362
7	map00190	Oxidative phosphorylation	8/267	269/11644	0.0297398	1.29697	0.754886	0.276675
7	map04144	Endocytosis	12/267	441/11644	0.0272109	1.18668	0.612243	0.31279
11	map00941	Flavonoid biosynthesis	13/209	128/11644	0.101562	5.65834	7.16429	4.76981e-07
11	map00945	Stilbenoid, diarylheptanoid and gingerol biosynthesis	8/209	84/11644	0.0952381	5.30599	5.35453	0.000127574
11	map04712	Circadian rhythm - plant	9/209	126/11644	0.0714286	3.97949	4.54597	0.000437341
11	map00943	Isoflavonoid biosynthesis	9/209	139/11644	0.0647482	3.60731	4.18066	0.000891091
11	map03015	mRNA surveillance pathway	11/209	268/11644	0.0410448	2.28672	2.88102	0.00904719
11	map00360	Phenylalanine metabolism	5/209	73/11644	0.0684932	3.81595	3.26279	0.0099408
11	map04144	Endocytosis	14/209	441/11644	0.031746	1.76866	2.22472	0.0278231
11	map00600	Sphingolipid metabolism	4/209	65/11644	0.0615385	3.42849	2.65427	0.0291733
11	map04016	MAPK signaling pathway - plant	13/209	411/11644	0.0316302	1.76221	2.12684	0.0342002
11	map00130	Ubiquinone and other terpenoid-quinone biosynthesis	5/209	106/11644	0.0471698	2.62797	2.27626	0.0419791
11	map04136	Autophagy - other	4/209	74/11644	0.0540541	3.01151	2.34671	0.0438521
11	map04141	Protein processing in endoplasmic reticulum	14/209	474/11644	0.0295359	1.64553	1.93984	0.0465051
11	map00330	Arginine and proline metabolism	6/209	159/11644	0.0377358	2.10237	1.89212	0.0668083
11	map00240	Pyrimidine metabolism	5/209	144/11644	0.0347222	1.93448	1.52542	0.117361
11	map00513	Various types of N-glycan biosynthesis	3/209	74/11644	0.0405405	2.25863	1.46837	0.147486
13	map03022	Basal transcription factors	6/168	102/11644	0.0588235	4.07703	3.77645	0.00354911
13	map00440	Phosphonate and phosphinate metabolism	2/168	13/11644	0.153846	10.663	4.21762	0.0145407
13	map00100	Steroid biosynthesis	4/168	70/11644	0.0571429	3.96054	3.00587	0.0183414
13	map03015	mRNA surveillance pathway	8/168	268/11644	0.0298507	2.06894	2.14199	0.0404517
13	map00340	Histidine metabolism	3/168	59/11644	0.0508475	3.52421	2.35178	0.0533244
13	map04146	Peroxisome	6/168	195/11644	0.0307692	2.1326	1.92976	0.0632698
13	map00310	Lysine degradation	4/168	108/11644	0.037037	2.56702	1.97948	0.0708731
13	map00970	Aminoacyl-tRNA biosynthesis	4/168	109/11644	0.0366972	2.54347	1.95882	0.0727848
13	map00903	Limonene and pinene degradation	2/168	32/11644	0.0625	4.33185	2.28348	0.0774463
13	map03060	Protein export	4/168	112/11644	0.0357143	2.47534	1.89819	0.078676
13	map00410	beta-Alanine metabolism	4/168	114/11644	0.0350877	2.43191	1.85886	0.0827323
13	map00280	Valine, leucine and isoleucine degradation	4/168	120/11644	0.0333333	2.31032	1.74565	0.0955033
13	map00790	Folate biosynthesis	3/168	81/11644	0.037037	2.56702	1.71227	0.111872
13	map03013	RNA transport	8/168	361/11644	0.0221607	1.53595	1.25157	0.15133
13	map04130	SNARE interactions in vesicular transport	3/168	99/11644	0.030303	2.10029	1.33021	0.171759
15	map03013	RNA transport	19/188	361/11644	0.0526316	3.2598	5.58735	5.87619e-06
15	map03040	Spliceosome	18/188	408/11644	0.0441176	2.73248	4.56338	0.00010661
15	map04141	Protein processing in endoplasmic reticulum	19/188	474/11644	0.0400844	2.48267	4.22185	0.000237177
15	map03015	mRNA surveillance pathway	13/188	268/11644	0.0485075	3.00437	4.2525	0.000406903
15	map03050	Proteasome	8/188	126/11644	0.0634921	3.93246	4.23958	0.000986686
15	map00970	Aminoacyl-tRNA biosynthesis	7/188	109/11644	0.0642202	3.97755	4.00091	0.00190681
15	map03060	Protein export	6/188	112/11644	0.0535714	3.31801	3.15767	0.00953482
15	map03008	Ribosome biogenesis in eukaryotes	7/188	199/11644	0.0351759	2.17866	2.14833	0.0425699
15	map03018	RNA degradation	8/188	248/11644	0.0322581	1.99794	2.03493	0.0480295
15	map00450	Selenocompound metabolism	2/188	33/11644	0.0606061	3.75371	2.02925	0.0988902
15	map00020	Citrate cycle (TCA cycle)	4/188	112/11644	0.0357143	2.21201	1.65104	0.10753
15	map00510	N-Glycan biosynthesis	3/188	92/11644	0.0326087	2.01966	1.25781	0.185909
15	map04120	Ubiquitin mediated proteolysis	8/188	345/11644	0.0231884	1.4362	1.05359	0.195029
15	map04130	SNARE interactions in vesicular transport	3/188	99/11644	0.030303	1.87685	1.12239	0.214912
15	map04016	MAPK signaling pathway - plant	9/188	411/11644	0.0218978	1.35627	0.941983	0.220365
17	map04016	MAPK signaling pathway - plant	13/98	411/11644	0.0316302	3.75818	5.24476	3.8382e-05
17	map04070	Phosphatidylinositol signaling system	7/98	187/11644	0.0374332	4.44767	4.37866	0.000995264
17	map00600	Sphingolipid metabolism	4/98	65/11644	0.0615385	7.31177	4.70113	0.00215673
17	map00564	Glycerophospholipid metabolism	7/98	245/11644	0.0285714	3.39475	3.49012	0.00457022
17	map04144	Endocytosis	8/98	441/11644	0.0181406	2.1554	2.27884	0.0322112
17	map00430	Taurine and hypotaurine metabolism	2/98	34/11644	0.0588235	6.9892	3.22197	0.0330325
17	map00514	Other types of O-glycan biosynthesis	2/98	55/11644	0.0363636	4.32059	2.27407	0.0781266
17	map00565	Ether lipid metabolism	2/98	64/11644	0.03125	3.71301	2.00501	0.101116
17	map00510	N-Glycan biosynthesis	2/98	92/11644	0.0217391	2.58296	1.40432	0.181323
17	map04130	SNARE interactions in vesicular transport	2/98	99/11644	0.020202	2.40033	1.28908	0.202662
17	map00561	Glycerolipid metabolism	3/98	207/11644	0.0144928	1.72198	0.965565	0.253012
17	map02010	ABC transporters	2/98	116/11644	0.0172414	2.04856	1.04562	0.25542
17	map00650	Butanoate metabolism	1/98	45/11644	0.0222222	2.64036	1.0157	0.316865
17	map03013	RNA transport	4/98	361/11644	0.0110803	1.31652	0.562831	0.361473
17	map00950	Isoquinoline alkaloid biosynthesis	1/98	55/11644	0.0181818	2.1603	0.794616	0.372458
18	map00061	Fatty acid biosynthesis	9/154	86/11644	0.104651	7.91272	7.44885	1.89106e-06
18	map01212	Fatty acid metabolism	10/154	141/11644	0.070922	5.36244	6.03346	1.71433e-05
18	map00300	Lysine biosynthesis	5/154	29/11644	0.172414	13.0363	7.51301	3.48463e-05
18	map00261	Monobactam biosynthesis	3/154	19/11644	0.157895	11.9385	5.52421	0.00188173
18	map00190	Oxidative phosphorylation	10/154	269/11644	0.0371747	2.8108	3.47858	0.0030427
18	map00640	Propanoate metabolism	5/154	78/11644	0.0641026	4.84682	3.9463	0.00368623
18	map00030	Pentose phosphate pathway	6/154	126/11644	0.047619	3.60049	3.3977	0.00650965
18	map00230	Purine metabolism	8/154	240/11644	0.0333333	2.52035	2.75519	0.0144167
18	map00513	Various types of N-glycan biosynthesis	4/154	74/11644	0.0540541	4.08705	3.08408	0.0165574
18	map01040	Biosynthesis of unsaturated fatty acids	3/154	49/11644	0.0612245	4.62921	2.94718	0.026831
18	map00670	One carbon pool by folate	3/154	53/11644	0.0566038	4.27983	2.77052	0.0328454
18	map00510	N-Glycan biosynthesis	4/154	92/11644	0.0434783	3.28741	2.55001	0.0335665
18	map00240	Pyrimidine metabolism	5/154	144/11644	0.0347222	2.62536	2.27203	0.042258
18	map00340	Histidine metabolism	3/154	59/11644	0.0508475	3.8446	2.5359	0.0430676
18	map00900	Terpenoid backbone biosynthesis	4/154	103/11644	0.038835	2.93633	2.28512	0.0476019
24	map04144	Endocytosis	10/56	441/11644	0.0226757	4.71493	5.52873	4.08529e-05
24	map03040	Spliceosome	7/56	408/11644	0.0171569	3.5674	3.66978	0.00324647
24	map04120	Ubiquitin mediated proteolysis	6/56	345/11644	0.0173913	3.61615	3.42905	0.00604182
24	map00310	Lysine degradation	3/56	108/11644	0.0277778	5.77579	3.46619	0.0150696
24	map03015	mRNA surveillance pathway	4/56	268/11644	0.0149254	3.10341	2.42169	0.0396382
24	map04136	Autophagy - other	2/56	74/11644	0.027027	5.61969	2.77131	0.0492275
24	map04130	SNARE interactions in vesicular transport	2/56	99/11644	0.020202	4.20058	2.22316	0.0820057
24	map03022	Basal transcription factors	2/56	102/11644	0.0196078	4.07703	2.16977	0.0862987
24	map03020	RNA polymerase	2/56	107/11644	0.0186916	3.88652	2.08517	0.0936012
24	map00071	Fatty acid degradation	2/56	117/11644	0.017094	3.55433	1.93034	0.108715
24	map00903	Limonene and pinene degradation	1/56	32/11644	0.03125	6.49777	2.16486	0.143136
24	map04141	Protein processing in endoplasmic reticulum	4/56	474/11644	0.00843882	1.75467	1.16612	0.193059
24	map00730	Thiamine metabolism	1/56	46/11644	0.0217391	4.52019	1.66293	0.19924
24	map00340	Histidine metabolism	1/56	59/11644	0.0169492	3.52421	1.35122	0.248097
24	map03420	Nucleotide excision repair	2/56	208/11644	0.00961538	1.99931	1.01092	0.264342
