## Supplementary Table 3 for "Integrative Multi-Omics Analysis Reveals Stress-Specific Molecular Architectures in Soybean under Drought and Rust Infection"

### Sheet: Supplementary_table_2
Contrast	Time	DEG	LFC
Fungi	12	Glyma.13g173500	3.39
Fungi	12	Glyma.13g173401	3.39
Fungi	12	Glyma.07g243651	5.4
Fungi	12	Glyma.07g243500	5.14
Fungi	12	Glyma.02g028400	5.19
Fungi	12	Glyma.19g011700	4.3
Fungi	12	Glyma.02g028600	3.4
Fungi	12	Glyma.15g186100	3.07
Fungi	12	Glyma.15g142400	5.01
Fungi	12	Glyma.12g217400	-2.77
Fungi	12	Glyma.17g258200	2.51
Fungi	12	Glyma.08g200200	-1.9
Fungi	12	Glyma.02g028700	2.13
Fungi	12	Glyma.01g228700	3.87
Fungi	12	Glyma.17g128000	10.35
Fungi	12	Glyma.15g052700	3.42
Fungi	12	Glyma.05g103600	2.27
Fungi	12	Glyma.19g245400	3.14
Fungi	12	Glyma.20g241500	2.74
Fungi	12	Glyma.03g176300	5.27
Fungi	12	Glyma.09g277800	5.34
Fungi	12	Glyma.09g018600	-2.77
Fungi	12	Glyma.18g211100	4.65
Fungi	12	Glyma.20g169200	2.74
Fungi	12	Glyma.13g282000	-1.91
Fungi	12	Glyma.07g202300	3.42
Fungi	12	Glyma.11g011500	3.75
Fungi	12	Glyma.07g100500	2.73
Fungi	12	Glyma.03g136000	1.96
Fungi	12	Glyma.10g295300	4.55
Fungi	12	Glyma.10g177200	-2.6
Fungi	12	Glyma.01g135200	4.67
Fungi	12	Glyma.18g057900	-3.49
Fungi	12	Glyma.06g143000	2.81
Fungi	12	Glyma.07g006900	-2.59
Fungi	12	Glyma.13g285300	3.03
Fungi	12	Glyma.10g172700	4.28
Fungi	12	Glyma.02g034000	2.48
Fungi	12	Glyma.01g142400	-4.46
Fungi	12	Glyma.01g239600	3.46
Fungi	12	Glyma.14g010900	-2.95
Fungi	12	Glyma.08g200100	-3.16
Fungi	12	Glyma.06g123800	3.99
Fungi	12	Glyma.08g350800	-2.16
Fungi	12	Glyma.13g267851	-2.57
Fungi	12	Glyma.02g156800	-4.47
Fungi	12	Glyma.12g219300	-1.84
Fungi	12	Glyma.17g163200	2.98
Fungi	12	Glyma.13g321700	-2.2
Fungi	12	Glyma.01g011600	3.18
Fungi	12	Glyma.07g048900	2.62
Fungi	12	Glyma.06g229900	2.45
Fungi	12	Glyma.16g219500	-2.54
Fungi	12	Glyma.06g165700	-2.37
Fungi	12	Glyma.05g227400	2.01
Fungi	12	Glyma.03g101000	1.83
Fungi	12	Glyma.06g113200	-2.89
Fungi	12	Glyma.20g167500	-2.6
Fungi	12	Glyma.01g181800	2.93
Fungi	12	Glyma.01g134600	4.46
Fungi	12	Glyma.16g040300	2.26
Fungi	12	Glyma.03g044900	4.59
Fungi	12	Glyma.14g211000	2.79
Fungi	12	Glyma.06g170300	-2.13
Fungi	12	Glyma.08g074000	-1.94
Fungi	12	Glyma.02g028100	2.83
Fungi	12	Glyma.01g214300	-2.42
Fungi	12	Glyma.08g115300	2.19
Fungi	12	Glyma.18g285800	4.21
Fungi	12	Glyma.04g203300	1.89
Fungi	12	Glyma.04g199900	-1.76
Fungi	12	Glyma.06g162200	1.98
Fungi	12	Glyma.02g208400	1.84
Fungi	12	Glyma.11g070500	4.51
Fungi	12	Glyma.15g248200	2.24
Fungi	12	Glyma.09g040500	2.79
Fungi	12	Glyma.08g138200	-3.8
Fungi	12	Glyma.08g238100	-1.93
Fungi	12	Glyma.04g121700	4.6
Fungi	12	Glyma.05g153200	3.07
Fungi	12	Glyma.06g149120	4.91
Fungi	12	Glyma.15g128700	4.1
Fungi	12	Glyma.10g295400	1.81
Fungi	12	Glyma.03g143700	3.77
Fungi	12	Glyma.11g164700	-2.7
Fungi	12	Glyma.02g028051	2.85
Fungi	12	Glyma.08g109500	2.5
Fungi	12	Glyma.05g161600	3.54
Fungi	12	Glyma.14g031200	-2
Fungi	12	Glyma.13g196500	2.3
Fungi	12	Glyma.11g051800	3.09
Fungi	12	Glyma.01g162800	2.19
Fungi	12	Glyma.03g228900	1.93
Fungi	12	Glyma.18g277300	2.04
Fungi	12	Glyma.18g220600	2.95
Fungi	12	Glyma.05g006600	2.87
Fungi	12	Glyma.08g157700	1.8
Fungi	12	Glyma.16g145600	3.82
Fungi	12	Glyma.20g245100	2.94
Fungi	12	Glyma.18g045100	1.72
Fungi	12	Glyma.02g028200	2.98
Fungi	12	Glyma.01g232400	1.8
Fungi	12	Glyma.17g039200	1.98
Fungi	12	Glyma.18g127200	2.78
Fungi	12	Glyma.08g179700	3.25
Fungi	12	Glyma.02g028800	2.94
Fungi	12	Glyma.07g083900	3.95
Fungi	12	Glyma.15g140300	1.81
Fungi	12	Glyma.20g085900	-1.64
Fungi	12	Glyma.11g173700	-1.96
Fungi	12	Glyma.09g037100	6.99
Fungi	12	Glyma.03g142100	3.33
Fungi	12	Glyma.08g330700	3.17
Fungi	12	Glyma.14g201800	2.08
Fungi	12	Glyma.01g074600	1.71
Fungi	12	Glyma.07g021600	1.83
Fungi	12	Glyma.04g042400	3.9
Fungi	12	Glyma.01g161100	2.65
Fungi	12	Glyma.04g222100	-3.5
Fungi	12	Glyma.09g269600	3.35
Fungi	12	Glyma.03g027400	2.63
Fungi	12	Glyma.08g118900	3.32
Fungi	12	Glyma.18g267900	4.04
Fungi	12	Glyma.09g263400	-3.42
Fungi	12	Glyma.08g326000	-4.19
Fungi	12	Glyma.11g193400	2.32
Fungi	12	Glyma.18g278900	2.49
Fungi	12	Glyma.19g223000	-4.64
Fungi	12	Glyma.10g267700	1.96
Fungi	12	Glyma.09g205700	2.63
Fungi	12	Glyma.14g176600	2.18
Fungi	12	Glyma.19g121600	2.8
Fungi	12	Glyma.08g277000	3.51
Fungi	12	Glyma.10g012900	-2.16
Fungi	12	Glyma.01g031500	2.83
Fungi	12	Glyma.13g347800	-2.08
Fungi	12	Glyma.19g025200	2.1
Fungi	12	Glyma.13g149100	2.72
Fungi	12	Glyma.16g063200	1.9
Fungi	12	Glyma.07g262000	-3.3
Fungi	12	Glyma.18g205800	6.14
Fungi	12	Glyma.07g001300	-1.49
Fungi	12	Glyma.13g270100	2.59
Fungi	12	Glyma.01g040200	-2.65
Fungi	12	Glyma.14g170900	3.83
Fungi	12	Glyma.14g205200	1.55
Fungi	12	Glyma.17g023000	3.19
Fungi	12	Glyma.08g173400	2.68
Fungi	12	Glyma.06g305700	2.58
Fungi	12	Glyma.15g094700	-2.37
Fungi	12	Glyma.08g109200	3.08
Fungi	12	Glyma.02g104200	2.52
Fungi	12	Glyma.08g113600	2.41
Fungi	12	Glyma.17g088500	2.66
Fungi	12	Glyma.08g109400	3.18
Fungi	12	Glyma.19g030500	3.25
Fungi	12	Glyma.09g269500	3.4
Fungi	12	Glyma.02g080200	2.63
Fungi	12	Glyma.08g110500	3.22
Fungi	12	Glyma.08g110420	3.17
Fungi	12	Glyma.02g309300	3.02
Fungi	12	Glyma.12g130000	-2.17
Fungi	12	Glyma.09g016251	5.85
Fungi	12	Glyma.15g254000	5.02
Fungi	12	Glyma.08g110701	3.16
Fungi	12	Glyma.17g096600	-2.31
Fungi	12	Glyma.19g145200	7.58
Fungi	12	Glyma.18g220500	2.46
Fungi	12	Glyma.17g030000	2.45
Fungi	12	Glyma.13g046700	-1.99
Fungi	12	Glyma.08g110340	3.08
Fungi	12	Glyma.10g181000	2.51
Fungi	12	Glyma.19g000900	-2.99
Fungi	12	Glyma.20g137700	2.28
Fungi	12	Glyma.06g081100	-3.58
Fungi	12	Glyma.02g307300	2.97
Fungi	12	Glyma.03g102800	2.24
Fungi	12	Glyma.03g004300	3.35
Fungi	12	Glyma.08g110901	3.16
Fungi	12	Glyma.17g008000	3.13
Fungi	12	Glyma.11g245400	-1.85
Fungi	12	Glyma.08g109300	3.04
Fungi	12	Glyma.10g261400	3.14
Fungi	12	Glyma.07g134800	-2.43
Fungi	12	Glyma.08g244800	3.27
Fungi	12	Glyma.08g110460	3.01
Fungi	12	Glyma.13g372000	2.62
Fungi	12	Glyma.18g111900	-1.87
Fungi	12	Glyma.10g093100	2.16
Fungi	12	Glyma.19g239000	2.41
Fungi	12	Glyma.20g241700	3.61
Fungi	12	Glyma.02g290200	2.06
Fungi	12	Glyma.02g008200	-1.93
Fungi	12	Glyma.08g110801	2.99
Fungi	12	Glyma.15g056100	2.44
Fungi	12	Glyma.08g110300	2.96
Fungi	12	Glyma.19g095400	-3.37
Fungi	12	Glyma.08g164800	-2.6
Fungi	12	Glyma.16g011500	3.26
Fungi	12	Glyma.03g241500	1.83
Fungi	12	Glyma.11g150400	-1.79
Fungi	12	Glyma.18g281400	2.04
Fungi	12	Glyma.09g104000	2.63
Fungi	12	Glyma.07g266300	2.52
Fungi	12	Glyma.07g184300	2.14
Fungi	12	Glyma.03g130000	-1.8
Fungi	12	Glyma.11g204500	2.24
Fungi	12	Glyma.06g143700	-2.56
Fungi	12	Glyma.06g317100	1.79
Fungi	12	Glyma.17g012100	-2.34
Fungi	12	Glyma.08g332000	2.22
Fungi	12	Glyma.12g019900	2.71
Fungi	12	Glyma.18g025600	-2.49
Fungi	12	Glyma.11g187500	-1.92
Fungi	12	Glyma.16g151500	3.01
Fungi	12	Glyma.13g192600	2
Fungi	12	Glyma.10g201100	3.3
Fungi	12	Glyma.03g246700	2.73
Fungi	12	Glyma.11g238300	5.29
Fungi	12	Glyma.03g186500	2.22
Fungi	12	Glyma.13g329800	2.95
Fungi	12	Glyma.17g062500	-3.19
Fungi	12	Glyma.07g001400	-3.16
Fungi	12	Glyma.01g049100	-2.22
Fungi	12	Glyma.04g225300	-2.39
Fungi	12	Glyma.01g211800	4.27
Fungi	12	Glyma.07g116700	-2.71
Fungi	12	Glyma.11g231500	-2.6
Fungi	12	Glyma.12g197100	-2.46
Fungi	12	Glyma.18g270900	-2.06
Fungi	12	Glyma.12g084700	1.72
Fungi	12	Glyma.07g155200	5.45
Fungi	12	Glyma.U031105	3.6
Fungi	12	Glyma.13g069100	-2.54
Fungi	12	Glyma.03g147700	4.04
Fungi	12	Glyma.10g193200	2.9
Fungi	12	Glyma.17g134200	-3.03
Fungi	12	Glyma.13g042800	-1.73
Fungi	12	Glyma.16g073100	-1.71
Fungi	12	Glyma.17g033400	-2.2
Fungi	12	Glyma.10g089300	-1.94
Fungi	12	Glyma.04g065600	-3.47
Fungi	12	Glyma.02g128100	-25.26
Fungi	12	Glyma.16g081400	3.15
Fungi	12	Glyma.09g040600	3.27
Fungi	12	Glyma.11g204700	2.27
Fungi	12	Glyma.06g164300	-1.62
Fungi	12	Glyma.15g193000	2.63
Fungi	12	Glyma.20g223600	-2.66
Fungi	12	Glyma.18g075000	2.46
Fungi	12	Glyma.04g030400	-3.29
Fungi	12	Glyma.03g098900	-1.95
Fungi	12	Glyma.17g186500	2.08
Fungi	12	Glyma.02g298000	-2.83
Fungi	12	Glyma.19g255200	-2.01
Fungi	12	Glyma.15g158200	2.62
Fungi	12	Glyma.20g197100	2.33
Fungi	12	Glyma.14g193000	-2.87
Fungi	12	Glyma.10g107900	2.34
Fungi	12	Glyma.09g277900	3
Fungi	12	Glyma.09g276600	-2.11
Fungi	12	Glyma.09g084600	3.5
Fungi	12	Glyma.19g013800	-2.59
Fungi	12	Glyma.01g012800	3.18
Fungi	12	Glyma.11g004200	2.92
Fungi	12	Glyma.18g040500	2.56
Fungi	12	Glyma.12g197400	4.9
Fungi	12	Glyma.18g061700	-2.34
Fungi	12	Glyma.16g145300	-2.91
Fungi	12	Glyma.03g044500	2.39
Fungi	12	Glyma.12g087100	-2.18
Fungi	12	Glyma.01g091400	4.34
Fungi	12	Glyma.16g046000	-1.89
Fungi	12	Glyma.12g055900	-2.22
Fungi	12	Glyma.18g284700	-2.09
Fungi	12	Glyma.08g359600	1.75
Fungi	12	Glyma.11g189500	2.71
Fungi	12	Glyma.05g038800	2.08
Fungi	12	Glyma.04g245200	-1.95
Fungi	12	Glyma.07g064600	3.22
Fungi	12	Glyma.10g055000	-2.87
Fungi	12	Glyma.16g041700	-2.05
Fungi	12	Glyma.16g023800	-2.25
Fungi	12	Glyma.05g107500	4.54
Fungi	12	Glyma.14g033400	1.65
Fungi	12	Glyma.19g261700	-2.89
Fungi	12	Glyma.02g245400	1.8
Fungi	12	Glyma.04g144300	3.71
Fungi	12	Glyma.07g032500	2.92
Fungi	12	Glyma.05g003200	-2.15
Fungi	12	Glyma.02g151500	2.06
Fungi	12	Glyma.08g322000	2.54
Fungi	12	Glyma.15g172200	-2.19
Fungi	12	Glyma.10g245300	3.59
Fungi	12	Glyma.15g084600	-2.4
Fungi	12	Glyma.05g038000	2.29
Fungi	12	Glyma.01g127100	4.67
Fungi	12	Glyma.13g097400	1.67
Fungi	12	Glyma.15g108800	-3
Fungi	12	Glyma.10g023300	2.37
Fungi	12	Glyma.02g041900	3.36
Fungi	12	Glyma.18g276200	2.17
Fungi	12	Glyma.10g089700	-2.06
Fungi	12	Glyma.20g129400	2.79
Fungi	12	Glyma.02g158700	2.72
Fungi	12	Glyma.10g157900	2.46
Fungi	12	Glyma.08g303000	3.22
Fungi	12	Glyma.03g215000	3.19
Fungi	12	Glyma.12g049700	2.2
Fungi	12	Glyma.16g023000	4.37
Fungi	12	Glyma.13g215400	-2.19
Fungi	12	Glyma.08g173300	2.43
Fungi	12	Glyma.11g166500	-2.75
Fungi	12	Glyma.20g223200	2.61
Fungi	12	Glyma.11g152400	3.67
Fungi	12	Glyma.01g176400	2.06
Fungi	12	Glyma.18g154900	2.89
Fungi	12	Glyma.14g088800	2.09
Fungi	12	Glyma.07g089500	-2.68
Fungi	12	Glyma.19g222000	-2.23
Fungi	12	Glyma.06g317500	2.47
Fungi	12	Glyma.19g094100	2.22
Fungi	12	Glyma.10g147200	2.25
Fungi	12	Glyma.12g097300	3.43
Fungi	12	Glyma.09g176132	-3.2
Fungi	12	Glyma.13g215300	-2.13
Fungi	12	Glyma.03g121500	-2.68
Fungi	12	Glyma.16g091400	1.64
Fungi	12	Glyma.16g165800	-2.69
Fungi	12	Glyma.02g227700	3.21
Fungi	12	Glyma.19g005800	2.61
Fungi	12	Glyma.06g206400	-2.3
Fungi	12	Glyma.05g108200	5.65
Fungi	12	Glyma.09g128400	4.16
Fungi	12	Glyma.16g146700	3.68
Fungi	12	Glyma.11g152600	2.05
Fungi	12	Glyma.20g210500	-1.79
Fungi	12	Glyma.11g046400	3.55
Fungi	12	Glyma.16g014700	5.16
Fungi	12	Glyma.20g097700	2.76
Fungi	12	Glyma.05g008400	2.34
Fungi	12	Glyma.10g267300	3.61
Fungi	12	Glyma.18g289100	2.45
Fungi	12	Glyma.04g082700	-2.15
Fungi	12	Glyma.10g040600	-2.06
Fungi	12	Glyma.08g169000	-3.93
Fungi	12	Glyma.11g069000	2.27
Fungi	12	Glyma.12g106800	-1.7
Fungi	12	Glyma.19g215800	-2.32
Fungi	12	Glyma.08g249500	2.4
Fungi	12	Glyma.05g099300	3.24
Fungi	12	Glyma.09g118800	3.82
Fungi	12	Glyma.06g056400	-2.91
Fungi	12	Glyma.04g104500	4.56
Fungi	12	Glyma.12g017700	3.24
Fungi	12	Glyma.06g319700	3.03
Fungi	12	Glyma.05g179700	3
Fungi	12	Glyma.03g136100	2.7
Fungi	12	Glyma.15g018000	-2.94
Fungi	12	Glyma.09g075200	4.18
Fungi	12	Glyma.08g005700	-2.33
Fungi	12	Glyma.05g237100	3.55
Fungi	12	Glyma.07g073900	2.75
Fungi	12	Glyma.05g036900	-2.04
Fungi	12	Glyma.07g079600	2.74
Fungi	12	Glyma.17g088200	3.07
Fungi	12	Glyma.11g166401	-2.8
Fungi	12	Glyma.04g227900	-2.9
Fungi	12	Glyma.12g057400	-2.49
Fungi	12	Glyma.07g173700	-2.29
Fungi	12	Glyma.15g001700	2.42
Fungi	12	Glyma.19g146800	3.05
Fungi	12	Glyma.18g116700	3.43
Fungi	12	Glyma.01g131500	2.03
Fungi	12	Glyma.08g007900	-2.35
Fungi	12	Glyma.04g186300	-1.83
Fungi	12	Glyma.06g307000	-3.75
Fungi	12	Glyma.01g213600	2.7
Fungi	12	Glyma.03g147800	2.66
Fungi	12	Glyma.11g161000	1.57
Fungi	12	Glyma.18g096700	4.27
Fungi	12	Glyma.04g004500	2.14
Fungi	12	Glyma.14g089054	2.3
Fungi	12	Glyma.04g104400	-2.46
Fungi	12	Glyma.03g175800	-2.69
Fungi	12	Glyma.02g052300	2.4
Fungi	12	Glyma.15g261600	2.54
Fungi	12	Glyma.03g194800	-2.14
Fungi	12	Glyma.14g012800	2.46
Fungi	12	Glyma.20g212600	-2.38
Fungi	12	Glyma.05g124900	3.81
Fungi	12	Glyma.04g247800	-3.8
Fungi	12	Glyma.07g191200	2.89
Fungi	12	Glyma.12g188900	2.92
Fungi	12	Glyma.19g178100	2.68
Fungi	12	Glyma.17g151700	5.95
Fungi	12	Glyma.04g129200	3.43
Fungi	12	Glyma.20g114200	5.79
Fungi	12	Glyma.19g030200	-2.05
Fungi	12	Glyma.17g127000	-2
Fungi	12	Glyma.05g178500	-2.23
Fungi	12	Glyma.04g035000	4.92
Fungi	12	Glyma.14g014300	2.46
Fungi	12	Glyma.19g174600	8.46
Fungi	12	Glyma.11g091700	2.78
Fungi	12	Glyma.15g018100	-4.49
Fungi	12	Glyma.14g173500	-21.61
Fungi	12	Glyma.16g132500	2.88
Fungi	12	Glyma.12g041000	2.33
Fungi	12	Glyma.20g041000	-2.15
Fungi	12	Glyma.15g243400	-2.65
Fungi	12	Glyma.09g224200	-2.43
Fungi	12	Glyma.11g026900	-2.01
Fungi	12	Glyma.17g218500	2.96
Fungi	12	Glyma.09g009800	-2.41
Fungi	12	Glyma.15g240600	-2.9
Fungi	12	Glyma.06g263300	-2.26
Fungi	12	Glyma.15g129400	2.93
Fungi	12	Glyma.15g037300	3.48
Fungi	12	Glyma.04g094232	-2.35
Fungi	12	Glyma.17g103600	2.07
Fungi	12	Glyma.02g062400	8.53
Fungi	12	Glyma.19g116200	2.54
Fungi	12	Glyma.17g118300	2.79
Fungi	12	Glyma.12g174700	-2.47
Fungi	12	Glyma.10g161100	3.6
Fungi	12	Glyma.19g151700	2.18
Fungi	12	Glyma.04g221700	-3.67
Fungi	12	Glyma.02g184200	4.26
Fungi	12	Glyma.04g046600	4.66
Fungi	12	Glyma.16g076300	-2.53
Fungi	12	Glyma.04g131100	8.42
Fungi	12	Glyma.09g200500	3.99
Fungi	12	Glyma.05g213500	-1.82
Fungi	12	Glyma.18g127900	3.08
Fungi	12	Glyma.15g007900	4.41
Fungi	12	Glyma.13g089100	-2.85
Fungi	12	Glyma.02g058200	3.38
Fungi	12	Glyma.03g117600	-2.6
Fungi	12	Glyma.05g000900	-2.69
Fungi	12	Glyma.05g108400	4.85
Fungi	12	Glyma.20g154900	1.99
Fungi	12	Glyma.09g187300	-3.58
Fungi	12	Glyma.18g148700	2.94
Fungi	12	Glyma.04g054300	3.36
Fungi	12	Glyma.16g154700	-2.63
Fungi	12	Glyma.07g054000	3.63
Fungi	12	Glyma.04g097900	5.79
Fungi	12	Glyma.06g319900	2.83
Fungi	12	Glyma.07g132400	-2.21
Fungi	12	Glyma.19g087300	7.8
Fungi	12	Glyma.08g329000	-2.85
Fungi	12	Glyma.15g088900	-2.1
Fungi	12	Glyma.07g118200	4.38
Fungi	12	Glyma.11g018000	8.25
Fungi	12	Glyma.12g059200	9.29
Fungi	12	Glyma.07g256300	2.99
Fungi	12	Glyma.06g045100	-10.01
Fungi	12	Glyma.20g010200	3.88
Fungi	12	Glyma.06g244900	2.82
Fungi	12	Glyma.13g250400	-4.64
Fungi	12	Glyma.17g136600	5.02
Fungi	12	Glyma.08g212900	-2.82
Fungi	12	Glyma.07g165700	3.35
Fungi	12	Glyma.02g018450	19.16
Fungi	12	Glyma.02g211400	-1.94
Fungi	12	Glyma.15g243300	-3.03
Fungi	12	Glyma.13g322300	8.35
Fungi	12	Glyma.12g062700	-2.79
Fungi	12	Glyma.04g034900	8.78
Fungi	12	Glyma.11g184100	5.62
Fungi	12	Glyma.02g166800	2.75
Fungi	12	Glyma.14g178600	8.73
Fungi	12	Glyma.09g163700	6.01
Fungi	12	Glyma.18g140500	-2.84
Fungi	12	Glyma.02g058051	4.7
Fungi	12	Glyma.08g180300	4.55
Fungi	12	Glyma.03g160200	8.57
Fungi	12	Glyma.15g015900	7.11
Fungi	12	Glyma.11g018800	-3.4
Fungi	12	Glyma.07g030000	-3.59
Fungi	12	Glyma.18g130900	-2.45
Fungi	12	Glyma.18g293200	8.15
Fungi	12	Glyma.01g065400	-8.18
Fungi	12	Glyma.07g087100	-4.61
Fungi	12	Glyma.09g131700	16.92
Fungi	12	Glyma.02g145600	-2.35
Fungi	12	Glyma.01g003000	-5.04
Fungi	12	Glyma.06g023900	-4.72
Fungi	12	Glyma.11g237600	-8.77
Fungi	12	Glyma.02g027800	3.13
Fungi	12	Glyma.14g082100	2.93
Fungi	12	Glyma.08g107400	8.3
Fungi	12	Glyma.11g115200	8.34
Fungi	12	Glyma.01g143500	9.01
Fungi	12	Glyma.02g252200	-7.5
Fungi	12	Glyma.09g255000	8.24
Fungi	12	Glyma.02g011200	7.59
Fungi	12	Glyma.11g071300	-7.14
Fungi	12	Glyma.05g106951	17.6
Fungi	12	Glyma.10g213000	5.71
Fungi	12	Glyma.06g220800	8.62
Fungi	12	Glyma.03g260400	-4.92
Fungi	12	Glyma.09g219300	-3.24
Fungi	12	Glyma.19g261600	-2.79
Fungi	12	Glyma.11g169264	7.88
Fungi	12	Glyma.19g126600	8.13
Fungi	12	Glyma.11g073100	-6.98
Fungi	12	Glyma.10g150400	7.69
Fungi	12	Glyma.02g013000	7.92
Fungi	12	Glyma.12g171900	7.85
Fungi	12	Glyma.15g005000	-4.33
Fungi	12	Glyma.13g362600	7.25
Fungi	12	Glyma.17g252700	-8.14
Fungi	24	Glyma.13g333200	2.37
Fungi	24	Glyma.05g237200	-2.12
Fungi	24	Glyma.16g137000	-3.09
Fungi	24	Glyma.07g139700	-2.99
Fungi	24	Glyma.12g142900	-3
Fungi	24	Glyma.02g034200	-4.66
Fungi	24	Glyma.11g222600	-3.45
Fungi	24	Glyma.05g082400	-4.2
Fungi	24	Glyma.09g185500	-6.26
Fungi	24	Glyma.15g250100	-5.44
Fungi	24	Glyma.11g243400	-4.71
Fungi	24	Glyma.17g028400	-3.14
Fungi	24	Glyma.18g127500	2.11
Fungi	24	Glyma.15g250050	-6.1
Fungi	24	Glyma.17g128900	-3.6
Fungi	24	Glyma.08g114700	-2.17
Fungi	24	Glyma.08g176300	-7.02
Fungi	24	Glyma.10g239400	-5.42
Fungi	24	Glyma.17g127900	-3.92
Fungi	24	Glyma.20g155100	-5.09
Fungi	24	Glyma.10g021400	2.16
Fungi	24	Glyma.18g020600	-3.7
Fungi	24	Glyma.13g032000	-2.17
Fungi	24	Glyma.13g112400	-4.6
Fungi	24	Glyma.03g225500	6.96
Fungi	24	Glyma.02g283500	3.11
Fungi	24	Glyma.05g066500	7.38
Fungi	24	Glyma.08g115251	-4.89
Fungi	24	Glyma.13g165633	8.46
Fungi	24	Glyma.03g063900	-6.42
Fungi	24	Glyma.13g076100	6.55
Interaction	12	Glyma.02g156800	5.01
Interaction	12	Glyma.02g128100	24.19
Interaction	12	Glyma.15g157700	-3.69
Interaction	12	Glyma.04g080300	7.26
Interaction	12	Glyma.06g065000	-19.92
Interaction	12	Glyma.06g165652	-9.45
Interaction	12	Glyma.02g166800	6.93
Interaction	12	Glyma.19g126600	-8.23
Interaction	12	Glyma.07g043600	-10.18
Interaction	12	Glyma.19g221800	7.31
Interaction	12	Glyma.18g187100	-30
Interaction	24	Glyma.06g088400	2.98
Interaction	24	Glyma.17g151700	5.28
Interaction	24	Glyma.06g272900	11.09
Interaction	24	Glyma.06g273600	6.81
Interaction	24	Glyma.10g050800	12.2
Interaction	24	Glyma.13g032000	3.52
Water	12	Glyma.15g052700	-3.55
Water	12	Glyma.04g079600	2.95
Water	12	Glyma.01g011600	-3.07
Water	12	Glyma.06g165700	2.72
Water	12	Glyma.06g170300	1.95
Water	12	Glyma.18g241800	-2.41
Water	12	Glyma.13g278000	8.72
Water	12	Glyma.06g044400	3.8
Water	12	Glyma.03g263000	-2.52
Water	12	Glyma.11g252700	-2.57
Water	12	Glyma.18g009800	-2.95
Water	12	Glyma.06g301500	3.24
Water	12	Glyma.15g052600	-3.28
Water	12	Glyma.05g186700	-3.36
Water	12	Glyma.18g094600	3.38
Water	12	Glyma.06g021200	2.67
Water	12	Glyma.01g012800	-2.89
Water	12	Glyma.09g229100	-7.61
Water	12	Glyma.01g206600	-2.81
Water	12	Glyma.14g156400	3.38
Water	12	Glyma.01g124700	-2.01
Water	12	Glyma.19g076500	2.99
Water	12	Glyma.12g102900	5.29
Water	12	Glyma.01g081300	2.85
Water	12	Glyma.18g271400	-2.88
Water	12	Glyma.19g134700	-3.14
Water	12	Glyma.19g187600	-2.24
Water	12	Glyma.15g157700	2.78
Water	12	Glyma.19g174600	7.67
Water	12	Glyma.05g042600	4.23
Water	12	Glyma.07g220000	-6.72
Water	12	Glyma.09g179900	-3.05
Water	12	Glyma.08g083700	2.14
Water	12	Glyma.04g080300	-8.26
Water	12	Glyma.01g208200	-2.7
Water	12	Glyma.01g238600	3.36
Water	12	Glyma.16g110100	3.09
Water	12	Glyma.19g087300	7.83
Water	12	Glyma.07g118200	4.81
Water	12	Glyma.12g054300	-6.96
Water	12	Glyma.12g007400	-5.35
Water	12	Glyma.06g165652	10.09
Water	12	Glyma.06g045100	-10.06
Water	12	Glyma.02g018450	20.3
Water	12	Glyma.02g166800	-6.72
Water	12	Glyma.06g054700	4.78
Water	12	Glyma.13g365300	4.33
Water	12	Glyma.15g015900	8.67
Water	12	Glyma.01g106800	9.31
Water	12	Glyma.09g131700	19.19
Water	12	Glyma.05g106951	18.82
Water	12	Glyma.03g163100	-7.32
Water	12	Glyma.02g062900	-6.56
Water	12	Glyma.19g126600	8.41
Water	12	Glyma.08g209800	5.41
Water	12	Glyma.04g019250	-7.29
Water	12	Glyma.12g171900	7.61
Water	24	Glyma.02g215700	2.77
Water	24	Glyma.15g026500	2.34
Water	24	Glyma.17g128000	-4.21
Water	24	Glyma.03g119500	2.09
Water	24	Glyma.07g100500	2.3
Water	24	Glyma.12g233700	2.26
Water	24	Glyma.09g123800	-2.44
Water	24	Glyma.07g006900	2.48
Water	24	Glyma.08g200100	3.84
Water	24	Glyma.08g350800	3.37
Water	24	Glyma.17g044300	-5.18
Water	24	Glyma.02g156800	5.34
Water	24	Glyma.12g044700	1.73
Water	24	Glyma.13g321700	2.72
Water	24	Glyma.15g023800	-3.58
Water	24	Glyma.06g170300	3.34
Water	24	Glyma.06g143300	3.41
Water	24	Glyma.15g101600	-2.74
Water	24	Glyma.09g073600	-2.52
Water	24	Glyma.06g247100	2.62
Water	24	Glyma.06g050100	-3.9
Water	24	Glyma.09g010700	-2.75
Water	24	Glyma.19g098500	11.07
Water	24	Glyma.04g222100	3.31
Water	24	Glyma.04g169600	3.37
Water	24	Glyma.12g149100	-4.03
Water	24	Glyma.15g094700	2.18
Water	24	Glyma.16g137300	6.36
Water	24	Glyma.15g115200	-2.22
Water	24	Glyma.15g176900	2.52
Water	24	Glyma.10g130200	2.27
Water	24	Glyma.02g034200	-3.96
Water	24	Glyma.15g011200	-2.93
Water	24	Glyma.18g237900	1.91
Water	24	Glyma.19g029300	3.06
Water	24	Glyma.13g097800	-2.73
Water	24	Glyma.04g065600	4.38
Water	24	Glyma.13g242100	-3.95
Water	24	Glyma.05g082400	-4.01
Water	24	Glyma.12g028300	2.29
Water	24	Glyma.06g254700	-2.21
Water	24	Glyma.17g156300	-2.66
Water	24	Glyma.08g195100	7.23
Water	24	Glyma.13g179200	-3.13
Water	24	Glyma.01g168200	8.01
Water	24	Glyma.16g096200	2.47
Water	24	Glyma.12g102900	4.25
Water	24	Glyma.06g031000	-2.49
Water	24	Glyma.04g105900	2.32
Water	24	Glyma.13g046900	3.52
Water	24	Glyma.06g275900	3.07
Water	24	Glyma.01g036000	-3.35
Water	24	Glyma.01g192900	-2.52
Water	24	Glyma.20g105300	-4.38
Water	24	Glyma.17g151700	-4.82
Water	24	Glyma.12g208500	2.52
Water	24	Glyma.01g207100	-3.01
Water	24	Glyma.17g013900	-3.61
Water	24	Glyma.06g246600	2.11
Water	24	Glyma.01g217400	-2.83
Water	24	Glyma.17g164200	-3.73
Water	24	Glyma.20g155100	-4.56
Water	24	Glyma.03g234500	-4.4
Water	24	Glyma.18g226400	6.74
Water	24	Glyma.19g023200	-3.76
Water	24	Glyma.13g032000	-2.14
Water	24	Glyma.03g225500	7.95
Water	24	Glyma.01g175300	-7.28
Water	24	Glyma.11g236500	-5.12
Water	24	Glyma.20g091300	-4.13
Water	24	Glyma.19g024200	7.38
Water	24	Glyma.05g066500	6.99
Water	24	Glyma.08g115251	-4.75
Water	24	Glyma.01g185400	5.18
Water	24	Glyma.10g142700	-3.33
Water	24	Glyma.20g205700	-4.59
Water	24	Glyma.13g165633	6.94
Water	24	Glyma.08g192700	6.67
Water	24	Glyma.13g035200	-5.12
Water	24	Glyma.20g018000	5.22
Water	24	Glyma.13g081000	3.63
Water	24	Glyma.14g111600	7.71
Water	24	Glyma.07g246400	-19.86
Water	24	Glyma.06g096500	7.03
