## Supplementary Table 4 for "Integrative Multi-Omics Analysis Reveals Stress-Specific Molecular Architectures in Soybean under Drought and Rust Infection"

### Sheet: Gene
Variable	Factor	partial_corr	arabi.defline
Glyma.19g151700	FUNGI	0.154	Pentatricopeptide repeat (PPR) superfamily protein
Glyma.03g147800	FUNGI	0.117	Disease resistance-responsive (dirigent-like protein) family protein
Glyma.19g005800	FUNGI	0.102	polyribonucleotide nucleotidyltransferase, putative
Glyma.18g127500	FUNGI	0.087	DNAJ heat shock family protein
Glyma.02g058051	FUNGI	0.075	protease m3 thimet oligopeptidase-related
Glyma.09g040600	FUNGI	0.065	disease-resistance response protein
Glyma.05g107500	FUNGI	0.056	VQ motif-containing protein
Glyma.19g134700	FUNGI	0.033	beta-1,3-glucanase 1
Glyma.11g046400	FUNGI	0.027	VQ motif-containing protein
Glyma.06g273600	FUNGI	0.016	Cysteine proteinases superfamily protein
Glyma.10g161100	FUNGI	0.015	translocase of inner mitochondrial membrane 23
Glyma.03g246700	FUNGI	0.012	NAD(P)-linked oxidoreductase superfamily protein
Glyma.02g158700	FUNGI	0.005	dihydroflavonol 4-reductase
Glyma.07g083900	FUNGI	0.003	Phosphorylase superfamily protein
Glyma.11g018800	FUNGI	-0.006	Protein kinase family protein
Glyma.04g094232	FUNGI	-0.031	mechanosensitive ion channel-like protein
Glyma.08g114700	FUNGI	-0.058	calmodulin-binding family protein
Glyma.12g106800	FUNGI	-0.081	vesicle-associated protein 4-2-like (PapD-like)
Glyma.20g167500	FUNGI	-0.084	abscisic stress ripening-like protein
Glyma.06g021200	WATER	0.081	probable nucleoredoxin 2-like isoform 2
Glyma.15g015900	WATER	0.075	Dynein light chain type 1 family protein
Glyma.12g102900	WATER	0.067	beta-amylase 5
Glyma.02g156800	WATER	0.033	Concanavalin A-like lectin protein kinase family protein
Glyma.01g081300	WATER	0.017	alpha-glucosidase
Glyma.08g200100	WATER	0.016	HAD superfamily, subfamily IIIB acid phosphatase
Glyma.15g101600	WATER	-0.031	F-box and associated interaction domains-containing protein
Glyma.01g124700	WATER	-0.033	abscisic acid receptor
Glyma.09g179900	WATER	-0.04	Receptor-like kinase (RLK)

### Sheet: Metabolites
Variable	Factor	partial_corr	Annotation
PP_1655	FUNGI	0.145	Inosine
PP_2113	FUNGI	0.12	L-Aspartyl-L-tryptophan
PP_1526	FUNGI	0.091	Daidzein
PP_1898	FUNGI	0.059	L-Lysyl-L-phenylalanine
PP_1347	FUNGI	0.005	L-Seryl-L-glutamic acid
PN_0121	WATER	0.155	2-Oxoadipic acid
PN_0505	WATER	0.124	(2Z,4E)-5-[(1R,3R,5R,8S)-3,8-Dihydroxy-1,5-dimethyl-6-oxabicyclo[3.2.1]oct-8-yl]-3-methyl-2,4-pentadienoic acid
PP_1277	WATER	0.114	9-Hydroxy-8-(hydroxymethyl)-6-[(6-methylheptanoyl)oxy]hexahydro-2H,6H-pyrano[3,4-b][1,4]dioxepine-3-carboxylic acid
PN_0882	WATER	0.07	Fraxin
PN_0378	WATER	0.065	alpha-L-Fucose 1-phosphate
PN_0165	WATER	0.048	cis-Aconitic acid
PP_1088	WATER	0.009	Methyl (1R,4aS,7aS)-1-hydroxy-7-(hydroxymethyl)-1,4a,5,7a-tetrahydrocyclopenta[c]pyran-4-carboxylate
PP_2512	WATER	0.008	(1S,3R,4S,5R)-1,3,5-Trihydroxy-4-{[(2E)-3-(4-hydroxy-3-methoxyphenyl)-2-propenoyl]oxy}cyclohexanecarboxylic acid
PP_2200	WATER	-0.043	2prime,3prime-Cyclic Adenosine monophosphate
PP_1739	WATER	-0.054	L-Glutamyl-L-glutamic acid
PP_2995	WATER	-0.071	N,Nprime-Diacetylchitobiose
PP_1987	WATER	-0.105	2prime,3prime-Cyclic Cytidine monophosphate
PP_0235	WATER	-0.147	Pyroglutamic acid
PP_1324	WATER	-0.164	L-Valyl-L-aspartic acid

### Sheet: All
Variable	Factor	Partial Correlation	Annotation
Glyma.19g151700	FUNGI	0.154	Pentatricopeptide repeat (PPR) superfamily protein
Glyma.03g147800	FUNGI	0.117	Disease resistance-responsive (dirigent-like protein) family protein
Glyma.19g005800	FUNGI	0.102	polyribonucleotide nucleotidyltransferase, putative
Glyma.18g127500	FUNGI	0.087	DNAJ heat shock family protein
Glyma.02g058051	FUNGI	0.075	protease m3 thimet oligopeptidase-related
Glyma.09g040600	FUNGI	0.065	disease-resistance response protein
Glyma.05g107500	FUNGI	0.056	VQ motif-containing protein
Glyma.19g134700	FUNGI	0.033	beta-1,3-glucanase 1
Glyma.11g046400	FUNGI	0.027	VQ motif-containing protein
Glyma.06g273600	FUNGI	0.016	Cysteine proteinases superfamily protein
Glyma.10g161100	FUNGI	0.015	translocase of inner mitochondrial membrane 23
Glyma.03g246700	FUNGI	0.012	NAD(P)-linked oxidoreductase superfamily protein
Glyma.02g158700	FUNGI	0.005	dihydroflavonol 4-reductase
Glyma.07g083900	FUNGI	0.003	Phosphorylase superfamily protein
Glyma.11g018800	FUNGI	-0.006	Protein kinase family protein
Glyma.04g094232	FUNGI	-0.031	mechanosensitive ion channel-like protein
Glyma.08g114700	FUNGI	-0.058	calmodulin-binding family protein
Glyma.12g106800	FUNGI	-0.081	vesicle-associated protein 4-2-like (PapD-like)
Glyma.20g167500	FUNGI	-0.084	abscisic stress ripening-like protein
PP_1655	FUNGI	0.145	Inosine
PP_2113	FUNGI	0.12	L-Aspartyl-L-tryptophan
PP_1526	FUNGI	0.091	Daidzein
PP_1898	FUNGI	0.059	L-Lysyl-L-phenylalanine
PP_1347	FUNGI	0.005	L-Seryl-L-glutamic acid
Glyma.06g021200	WATER	0.081	probable nucleoredoxin 2-like isoform 2
Glyma.15g015900	WATER	0.075	Dynein light chain type 1 family protein
Glyma.12g102900	WATER	0.067	beta-amylase 5
Glyma.02g156800	WATER	0.033	Concanavalin A-like lectin protein kinase family protein
Glyma.01g081300	WATER	0.017	alpha-glucosidase
Glyma.08g200100	WATER	0.016	HAD superfamily, subfamily IIIB acid phosphatase
Glyma.15g101600	WATER	-0.031	F-box and associated interaction domains-containing protein
Glyma.01g124700	WATER	-0.033	abscisic acid receptor
Glyma.09g179900	WATER	-0.04	Receptor-like kinase (RLK)
PN_0121	WATER	0.155	2-Oxoadipic acid
PN_0505	WATER	0.124	(2Z,4E)-5-[(1R,3R,5R,8S)-3,8-Dihydroxy-1,5-dimethyl-6-oxabicyclo[3.2.1]oct-8-yl]-3-methyl-2,4-pentadienoic acid
PP_1277	WATER	0.114	9-Hydroxy-8-(hydroxymethyl)-6-[(6-methylheptanoyl)oxy]hexahydro-2H,6H-pyrano[3,4-b][1,4]dioxepine-3-carboxylic acid
PN_0882	WATER	0.07	Fraxin
PN_0378	WATER	0.065	alpha-L-Fucose 1-phosphate
PN_0165	WATER	0.048	cis-Aconitic acid
PP_1088	WATER	0.009	Methyl (1R,4aS,7aS)-1-hydroxy-7-(hydroxymethyl)-1,4a,5,7a-tetrahydrocyclopenta[c]pyran-4-carboxylate
PP_2512	WATER	0.008	(1S,3R,4S,5R)-1,3,5-Trihydroxy-4-{[(2E)-3-(4-hydroxy-3-methoxyphenyl)-2-propenoyl]oxy}cyclohexanecarboxylic acid
PP_2200	WATER	-0.043	2prime,3prime-Cyclic Adenosine monophosphate
PP_1739	WATER	-0.054	L-Glutamyl-L-glutamic acid
PP_2995	WATER	-0.071	N,Nprime-Diacetylchitobiose
PP_1987	WATER	-0.105	2prime,3prime-Cyclic Cytidine monophosphate
PP_0235	WATER	-0.147	Pyroglutamic acid
PP_1324	WATER	-0.164	L-Valyl-L-aspartic acid

### Sheet: Abiotic
Variable	Factor	partial_corr	arabi.defline
Glyma.06g021200	WATER	0.081	probable nucleoredoxin 2-like isoform 2
Glyma.15g015900	WATER	0.075	Dynein light chain type 1 family protein
Glyma.12g102900	WATER	0.067	beta-amylase 5
Glyma.02g156800	WATER	0.033	Concanavalin A-like lectin protein kinase family protein
Glyma.01g081300	WATER	0.017	alpha-glucosidase
Glyma.08g200100	WATER	0.016	HAD superfamily, subfamily IIIB acid phosphatase
Glyma.15g101600	WATER	-0.031	F-box and associated interaction domains-containing protein
Glyma.01g124700	WATER	-0.033	abscisic acid receptor
Glyma.09g179900	WATER	-0.04	Receptor-like kinase (RLK)
PN_0121	WATER	0.155	2-Oxoadipic acid
PN_0505	WATER	0.124	(2Z,4E)-5-[(1R,3R,5R,8S)-3,8-Dihydroxy-1,5-dimethyl-6-oxabicyclo[3.2.1]oct-8-yl]-3-methyl-2,4-pentadienoic acid
PP_1277	WATER	0.114	9-Hydroxy-8-(hydroxymethyl)-6-[(6-methylheptanoyl)oxy]hexahydro-2H,6H-pyrano[3,4-b][1,4]dioxepine-3-carboxylic acid
PN_0882	WATER	0.07	Fraxin
PN_0378	WATER	0.065	alpha-L-Fucose 1-phosphate
PN_0165	WATER	0.048	cis-Aconitic acid
PP_1088	WATER	0.009	Methyl (1R,4aS,7aS)-1-hydroxy-7-(hydroxymethyl)-1,4a,5,7a-tetrahydrocyclopenta[c]pyran-4-carboxylate
PP_2512	WATER	0.008	(1S,3R,4S,5R)-1,3,5-Trihydroxy-4-{[(2E)-3-(4-hydroxy-3-methoxyphenyl)-2-propenoyl]oxy}cyclohexanecarboxylic acid
PP_2200	WATER	-0.043	2prime,3prime-Cyclic Adenosine monophosphate
PP_1739	WATER	-0.054	L-Glutamyl-L-glutamic acid
PP_2995	WATER	-0.071	N,Nprime-Diacetylchitobiose
PP_1987	WATER	-0.105	2prime,3prime-Cyclic Cytidine monophosphate
PP_0235	WATER	-0.147	Pyroglutamic acid
PP_1324	WATER	-0.164	L-Valyl-L-aspartic acid

### Sheet: Biotic
Variable	Factor	partial_corr	arabi.defline
Glyma.19g151700	FUNGI	0.154	Pentatricopeptide repeat (PPR) superfamily protein
Glyma.03g147800	FUNGI	0.117	Disease resistance-responsive (dirigent-like protein) family protein
Glyma.19g005800	FUNGI	0.102	polyribonucleotide nucleotidyltransferase, putative
Glyma.18g127500	FUNGI	0.087	DNAJ heat shock family protein
Glyma.02g058051	FUNGI	0.075	protease m3 thimet oligopeptidase-related
Glyma.09g040600	FUNGI	0.065	disease-resistance response protein
Glyma.05g107500	FUNGI	0.056	VQ motif-containing protein
Glyma.19g134700	FUNGI	0.033	beta-1,3-glucanase 1
Glyma.11g046400	FUNGI	0.027	VQ motif-containing protein
Glyma.06g273600	FUNGI	0.016	Cysteine proteinases superfamily protein
Glyma.10g161100	FUNGI	0.015	translocase of inner mitochondrial membrane 23
Glyma.03g246700	FUNGI	0.012	NAD(P)-linked oxidoreductase superfamily protein
Glyma.02g158700	FUNGI	0.005	dihydroflavonol 4-reductase
Glyma.07g083900	FUNGI	0.003	Phosphorylase superfamily protein
Glyma.11g018800	FUNGI	-0.006	Protein kinase family protein
Glyma.04g094232	FUNGI	-0.031	mechanosensitive ion channel-like protein
Glyma.08g114700	FUNGI	-0.058	calmodulin-binding family protein
Glyma.12g106800	FUNGI	-0.081	vesicle-associated protein 4-2-like (PapD-like)
Glyma.20g167500	FUNGI	-0.084	abscisic stress ripening-like protein
PP_1655	FUNGI	0.145	Inosine
PP_2113	FUNGI	0.12	L-Aspartyl-L-tryptophan
PP_1526	FUNGI	0.091	Daidzein
PP_1898	FUNGI	0.059	L-Lysyl-L-phenylalanine
PP_1347	FUNGI	0.005	L-Seryl-L-glutamic acid

### Sheet: genes_WGCNAmod
Variable	WGCNA module correspondent	Factor	partial_corr	arabi.defline
Glyma.19g151700	6	FUNGI	0.154	Pentatricopeptide repeat (PPR) superfamily protein
Glyma.03g147800	5	FUNGI	0.117	Disease resistance-responsive (dirigent-like protein) family protein
Glyma.19g005800	12	FUNGI	0.102	polyribonucleotide nucleotidyltransferase, putative
Glyma.18g127500	5	FUNGI	0.087	DNAJ heat shock family protein
Glyma.02g058051	9	FUNGI	0.075	protease m3 thimet oligopeptidase-related
Glyma.09g040600	5	FUNGI	0.065	disease-resistance response protein
Glyma.05g107500	33	FUNGI	0.056	VQ motif-containing protein
Glyma.19g134700	12	FUNGI	0.033	beta-1,3-glucanase 1
Glyma.11g046400	33	FUNGI	0.027	VQ motif-containing protein
Glyma.06g273600	33	FUNGI	0.016	Cysteine proteinases superfamily protein
Glyma.10g161100	6	FUNGI	0.015	translocase of inner mitochondrial membrane 23
Glyma.03g246700	5	FUNGI	0.012	NAD(P)-linked oxidoreductase superfamily protein
Glyma.02g158700	9	FUNGI	0.005	dihydroflavonol 4-reductase
Glyma.07g083900	5	FUNGI	0.003	Phosphorylase superfamily protein
Glyma.11g018800	2	FUNGI	-0.006	Protein kinase family protein
Glyma.04g094232	2	FUNGI	-0.031	mechanosensitive ion channel-like protein
Glyma.08g114700	17	FUNGI	-0.058	calmodulin-binding family protein
Glyma.12g106800	10	FUNGI	-0.081	vesicle-associated protein 4-2-like (PapD-like)
Glyma.20g167500	10	FUNGI	-0.084	abscisic stress ripening-like protein
Glyma.06g021200	2	WATER	0.081	probable nucleoredoxin 2-like isoform 2
Glyma.15g015900	22	WATER	0.075	Dynein light chain type 1 family protein
Glyma.12g102900	2	WATER	0.067	beta-amylase 5
Glyma.02g156800	18	WATER	0.033	Concanavalin A-like lectin protein kinase family protein
Glyma.01g081300	2	WATER	0.017	alpha-glucosidase
Glyma.08g200100	2	WATER	0.016	HAD superfamily, subfamily IIIB acid phosphatase
Glyma.15g101600	1	WATER	-0.031	F-box and associated interaction domains-containing protein
Glyma.01g124700	3	WATER	-0.033	abscisic acid receptor
Glyma.09g179900	28	WATER	-0.04	Receptor-like kinase (RLK)
